# Designing a novel monitoring approach for the effects of space travel on astronauts’ health

**DOI:** 10.1101/2022.02.06.479323

**Authors:** Anurag Sakharkar, Jian Yang

## Abstract

Space exploration and extraterrestrial civilization have fascinated humankind since the earliest days of human history. However, it was only until last century that humankind finally began taking significant steps towards these goals by sending astronauts into space, landing on the moon, and building the International Space Station. However, space voyage is very challenging and dangerous, and astronauts are under constant space radiation and microgravity. It has been shown that astronauts are at a high risk of developing a broad range of diseases/disorders. Thus, it is critical to develop a rapid and effective assay to monitor astronauts’ health in space. In this study, gene expression and correlation patterns were analyzed for 10 astronauts (8 male and 2 female) using the publicly available microarray dataset E-GEOD-74708. We identified 218 differentially expressed genes between In-flight and Pre-flight and noticed that space travel decreased genome regulation and gene correlations across the entire genome, as well as individual signaling pathways. Furthermore, we rationally designed a rapid assay of 32 genes which could be used to monitor astronauts’ health during space travel. Further studies, including microgravity experiments, are warranted to optimize and validate the proposed assay.
