## supplementary file 1 for "Designing a novel monitoring approach for the effects of space travel on astronauts’ health"

### Sheet: Sheet2
GeneNames	log2(Fold_change)	p-value	Ensembl ID
LIMCH1	7.5934	0.0311377	ENSG00000064042
IER3	7.44581	0.0311377	ENSG00000137331
ZNF664	6.56878	0.0311377	ENSG00000179195
NDUFA1	6.26827	0.0311377	ENSG00000125356
AL391650.1	5.27886	0.0311377	ENSG00000236782
TUBGCP5	5.07396	0.0311377	ENSG00000275835
GAPVD1	5.03147	0.0311377	ENSG00000165219
AARS2	4.80603	0.0311377	ENSG00000124608
AC004080.5	4.76724	0.0311377	ENSG00000272801
NAA60	4.72083	0.0311377	ENSG00000122390
IGBP1P1	4.40536	0.0311377	ENSG00000226677
FANCD2	4.27566	0.0311377	ENSG00000144554
AMT	4.20348	0.0311377	ENSG00000145020
PNPLA4	4.11407	0.0311377	ENSG00000006757
RABGAP1	4.10209	0.0311377	ENSG00000011454
MAPKAPK5	3.88825	0.0311377	ENSG00000089022
DFFBP1	3.82919	0.0311377	ENSG00000232303
STAG1	3.70945	0.0311377	ENSG00000118007
SPON2	3.62237	0.0420217	ENSG00000159674
CHN1	3.59301	0.0420217	ENSG00000128656
DENND11	3.5521	0.0493989	ENSG00000257093
DKK3	3.54235	0.0341728	ENSG00000050165
ZNF121	3.50923	0.0493989	ENSG00000197961
CRYL1	3.49861	0.0311377	ENSG00000165475
SOS2	3.49614	0.0493989	ENSG00000100485
ALG1L3P	3.47736	0.0311377	ENSG00000251087
ZBTB33	3.44873	0.0493989	ENSG00000177485
INTS13	3.44493	0.0493989	ENSG00000064102
CCDC138	3.44466	0.0493989	ENSG00000163006
ZNF404	3.44392	0.0420872	ENSG00000176222
GDI2P2	3.43443	0.0493989	ENSG00000233994
MAGT1	3.43439	0.0420872	ENSG00000102158
KBTBD2	3.429	0.0493989	ENSG00000170852
SACS	3.42399	0.0493989	ENSG00000151835
SMAP1	3.4179	0.0311377	ENSG00000112305
RN7SL145P	3.41031	0.0493989	ENSG00000244357
HACL1	3.40562	0.0311377	ENSG00000131373
AC073611.1	3.40506	0.0311377	ENSG00000288663
IREB2	3.39931	0.0420872	ENSG00000136381
MRPL3	3.39415	0.0420872	ENSG00000114686
SPOCK3	3.39252	0.0379805	ENSG00000196104
ARMCX3	3.38548	0.0493989	ENSG00000102401
RNU4-46P	3.38495	0.0493989	ENSG00000222750
ZNF529	3.37576	0.0493989	ENSG00000186020
PWWP2A	3.36496	0.0420872	ENSG00000170234
ZNF594	3.36006	0.0420872	ENSG00000180626
MIER3	3.35918	0.0493989	ENSG00000155545
MAST4	3.35845	0.0493989	ENSG00000069020
C12orf76	3.35682	0.0420872	ENSG00000174456
ERC2	3.35399	0.0493989	ENSG00000187672
TASP1	3.35283	0.0420872	ENSG00000089123
CMTM8	3.34698	0.0311377	ENSG00000170293
RAP1BP1	3.34346	0.0420872	ENSG00000236857
ANP32E	3.34287	0.0493989	ENSG00000143401
MTFP1	3.34274	0.0493989	ENSG00000242114
MMD	3.33689	0.0420872	ENSG00000108960
BBS10	3.33586	0.0420872	ENSG00000179941
RNFT1	3.33179	0.0305967	ENSG00000189050
TM6SF1	3.32427	0.0493989	ENSG00000136404
PSAT1	3.32137	0.0493989	ENSG00000135069
E2F8	3.31645	0.0493989	ENSG00000129173
UBR4	3.31269	0.0420872	ENSG00000127481
RILPL2	3.31127	0.0420872	ENSG00000150977
YES1	3.30455	0.0493989	ENSG00000176105
TNFAIP8L2	3.29947	0.0493989	ENSG00000163154
ARSK	3.2913	0.0420872	ENSG00000164291
C3orf38	3.2905	0.0420872	ENSG00000179021
HMGN5	3.28946	0.0241299	ENSG00000198157
AC104581.4	3.28917	0.0420872	ENSG00000280046
FAM151B	3.28721	0.0420872	ENSG00000152380
ZNF606	3.28036	0.0493989	ENSG00000166704
BIRC2	3.27846	0.0420872	ENSG00000110330
GPAT3	3.27735	0.0420872	ENSG00000138678
COL17A1	3.27354	0.0241299	ENSG00000065618
SLC30A9	3.27216	0.0420872	ENSG00000014824
CRNDE	3.26286	0.0241299	ENSG00000245694
CREB1	3.2596	0.0420872	ENSG00000118260
GPT	3.25842	0.0420872	ENSG00000167701
PRSS22	3.2534	0.0493989	ENSG00000005001
VRK2	3.25254	0.0493989	ENSG00000028116
NBN	3.24808	0.0420872	ENSG00000104320
IL7	3.24628	0.0353185	ENSG00000104432
MXRA7	3.23983	0.0353185	ENSG00000182534
C12orf54	3.23963	0.0420872	ENSG00000177627
CEP295	3.23544	0.0311377	ENSG00000166004
UBA5	3.23348	0.0493989	ENSG00000081307
PIKFYVE	3.23063	0.0420872	ENSG00000115020
TSPAN13	3.22851	0.0493989	ENSG00000106537
SCN2B	3.22231	0.0493989	ENSG00000149575
PON2	3.21799	0.0420872	ENSG00000105854
AC080013.1	3.21173	0.0493989	ENSG00000240207
ZNF502	3.21074	0.0493989	ENSG00000196653
SIGLEC10-AS1	3.20836	0.0341728	ENSG00000255441
DPY19L2P2	3.20745	0.0311377	ENSG00000170629
MAPKAPK5-AS1	3.20617	0.0493989	ENSG00000234608
USF3	3.20547	0.0353185	ENSG00000176542
GREB1	3.20478	0.0311377	ENSG00000196208
POSTN	3.20201	0.0420217	ENSG00000133110
SYNPO	3.19966	0.0420872	ENSG00000171992
COL4A4	3.19897	0.0420872	ENSG00000081052
PM20D1	3.19481	0.0185558	ENSG00000162877
ZNF711	3.19459	0.0305967	ENSG00000147180
TMEM8B	3.19449	0.0353185	ENSG00000137103
PEA15	3.18343	0.0311377	ENSG00000162734
XAF1	3.17523	0.0420872	ENSG00000132530
VDAC1P6	3.17223	0.0420872	ENSG00000231341
DHRS11	3.16539	0.0493989	ENSG00000278535
ARL6IP6	3.16416	0.0185558	ENSG00000177917
FKBP1B	3.16373	0.0353185	ENSG00000119782
CASZ1	3.16181	0.0311377	ENSG00000130940
ALDH1A3	3.1617	0.0353185	ENSG00000184254
HIF1A	3.16022	0.0493989	ENSG00000100644
UFL1	3.1602	0.0420872	ENSG00000014123
DENND5B	3.15867	0.0420872	ENSG00000170456
ZC4H2	3.158	0.0353185	ENSG00000126970
MPP2	3.15687	0.0493989	ENSG00000108852
ZNF253	3.15465	0.0353185	ENSG00000256771
CCNI2	3.15179	0.0493989	ENSG00000205089
USB1	3.14859	0.0420872	ENSG00000103005
SPRYD7	3.14505	0.0291082	ENSG00000123178
CRHR1	3.14178	0.0353185	ENSG00000120088
ACSL4	3.13799	0.0493989	ENSG00000068366
MIR6822	3.13797	0.0353185	ENSG00000284158
RINT1	3.13627	0.0291082	ENSG00000135249
METTL21A	3.13112	0.0420872	ENSG00000144401
NSL1	3.12403	0.0353185	ENSG00000117697
DPP4	3.12315	0.0493989	ENSG00000197635
ACTR10	3.11555	0.0311377	ENSG00000131966
FAM200A	3.11516	0.0493989	ENSG00000221909
ARF6	3.11387	0.0493989	ENSG00000165527
CTNNBIP1	3.11323	0.0291082	ENSG00000178585
RAB3IP	3.11292	0.0353185	ENSG00000127328
TVP23B	3.1024	0.0160936	ENSG00000171928
ADO	3.10161	0.0353185	ENSG00000181915
FANCG	3.10048	0.0353185	ENSG00000221829
COL7A1	3.09959	0.00921663	ENSG00000114270
RBM12B	3.09299	0.0420872	ENSG00000183808
SGCB	3.0902	0.0420872	ENSG00000163069
SND1-IT1	3.09012	0.0353185	ENSG00000279078
KLRA1P	3.08802	0.0420872	ENSG00000256667
LTN1	3.08763	0.0420872	ENSG00000198862
TPST1	3.08543	0.0353185	ENSG00000169902
HSPB2	3.08526	0.0160936	ENSG00000170276
RRN3	3.0821	0.0420872	ENSG00000085721
CARF	3.08155	0.0493989	ENSG00000138380
NUDT18	3.07762	0.0493989	ENSG00000275074
PTCD2	3.07576	0.0160936	ENSG00000049883
CLK1	3.07485	0.0291082	ENSG00000013441
XRN2	3.07252	0.0353185	ENSG00000088930
NUDCD1	3.06969	0.0212331	ENSG00000120526
OSBPL8	3.06897	0.0160936	ENSG00000091039
CCDC197	3.06818	0.0291082	ENSG00000175699
OBSL1	3.06659	0.0353185	ENSG00000124006
SLC39A13	3.06491	0.0291082	ENSG00000165915
RAB22A	3.06083	0.0291082	ENSG00000124209
OXR1	3.05276	0.0291082	ENSG00000164830
CFAP65	3.05055	0.0291082	ENSG00000181378
AREG	3.05025	0.0291082	ENSG00000109321
NMD3	3.04961	0.0353185	ENSG00000169251
LACTB2	3.04512	0.0291082	ENSG00000147592
HSPA12A	3.0439	0.0420872	ENSG00000165868
PCSK1	3.04375	0.0291082	ENSG00000175426
PDCD2	3.04071	0.0420872	ENSG00000071994
CEP170	3.03717	0.0420872	ENSG00000143702
ZYG11B	3.03374	0.0420872	ENSG00000162378
GM2A	3.03066	0.0353185	ENSG00000196743
ZNF184	3.02944	0.0420872	ENSG00000096654
ANKRD50	3.02527	0.0291082	ENSG00000151458
CCL2	3.02164	0.0185558	ENSG00000108691
DYDC2	3.01884	0.0493989	ENSG00000133665
KIN	3.01358	0.0353185	ENSG00000151657
HMGXB4	3.01237	0.0291082	ENSG00000100281
CCNC	3.01085	0.0212331	ENSG00000112237
ATF2	3.00825	0.0353185	ENSG00000115966
CCDC149	3.0081	0.0420872	ENSG00000181982
VPS41	3.00324	0.0291082	ENSG00000006715
PSMA3-AS1	3.00273	0.0420872	ENSG00000257621
COG6	3.00147	0.0420872	ENSG00000133103
LAMB4	2.81708	0.00994587	ENSG00000091128
SLC16A13	-3.01785	0.0311377	ENSG00000174327
MARVELD1	-3.02063	0.000928043	ENSG00000155254
HSP90B2P	-3.0381	0.0311377	ENSG00000259706
EVI5	-3.08437	0.0311377	ENSG00000067208
TMC7	-3.1251	0.0311377	ENSG00000170537
ACAA2	-3.20885	0.0311377	ENSG00000167315
N6AMT1	-3.22506	0.000928043	ENSG00000156239
TANGO2	-3.24876	0.000928043	ENSG00000183597
PDPK1	-3.30158	0.0311377	ENSG00000140992
GNE	-3.37649	0.0311377	ENSG00000159921
SEPTIN7P14	-3.41664	0.000928043	nan
TBC1D12	-3.47405	0.0311377	ENSG00000108239
CHMP4C	-3.50856	0.000928043	ENSG00000164695
TIMM10B	-3.50922	0.0311377	ENSG00000132286
ZNF699	-3.52102	2.65051e-05	ENSG00000196110
ACD	-3.52957	0.0311377	ENSG00000102977
IQSEC2	-3.56947	0.000928043	ENSG00000124313
THEM6	-3.67334	0.0311377	ENSG00000130193
ZC2HC1A	-3.67459	2.65051e-05	ENSG00000104427
AC010531.1	-3.70795	0.0311377	ENSG00000131152
NCEH1	-3.73439	0.000928043	ENSG00000144959
ZNF451	-3.80048	0.0311377	ENSG00000112200
ARHGAP9	-3.90583	0.000928043	ENSG00000123329
TCEANC	-3.92772	0.0311377	ENSG00000176896
PGM2L1	-3.95083	0.000928043	ENSG00000165434
THBS3	-4.16849	0.000928043	ENSG00000169231
HOXC4	-4.2728	0.000928043	ENSG00000198353
SHE	-4.40994	0.0311377	ENSG00000169291
EIF4E2	-4.96627	0.0311377	ENSG00000135930
AL096711.2	-4.96957	0.0311377	ENSG00000255330
LINC00668	-5.4129	0.000928043	ENSG00000265933
BTBD9	-5.48855	0.000928043	ENSG00000183826
YIPF2	-5.67752	0.0311377	ENSG00000130733
CLTB	-5.68935	0.000928043	ENSG00000175416
HSD11B1L	-5.75723	0.000928043	ENSG00000167733
IGSF9	-6.08053	0.0311377	ENSG00000085552
ZCCHC9	-7.82187	0.000928043	ENSG00000131732
KIDINS220	-10.3477	0.0311377	ENSG00000134313
NFATC1	-10.397	2.65051e-05	ENSG00000131196
