## supplementary file 2 for "Designing a novel monitoring approach for the effects of space travel on astronauts’ health"

### Sheet: Sheet1
geneSymbol	diseaseName
AARS2	LEUKOENCEPHALOPATHY, PROGRESSIVE, WITH OVARIAN FAILURE
AARS2	Combined oxidative phosphorylation deficiency
AARS2	OVARIOLEUKODYSTROPHY
AARS2	Hereditary Diffuse Leukoencephalopathy with Spheroids
AARS2	COMBINED OXIDATIVE PHOSPHORYLATION DEFICIENCY 8
ACAA2	Respiratory Distress Syndrome, Adult
ACAA2	Degenerative polyarthritis
ACAA2	Osteoarthrosis Deformans
ACD	Dyskeratosis Congenita
ACD	HOYERAAL-HREIDARSSON SYNDROME
ACD	Familial Atypical Mole Melanoma Syndrome
ACD	DYSKERATOSIS CONGENITA, AUTOSOMAL DOMINANT 6
ACSL4	Malignant neoplasm of prostate
ACSL4	Arthritis, Adjuvant-Induced
ACSL4	Arthritis, Collagen-Induced
ACSL4	Depression, Neurotic
ACSL4	Arthritis, Experimental
ACSL4	Mental Retardation, X-Linked 63
ACSL4	Alport Syndrome, Mental Retardation, Midface Hypoplasia, and Elliptocytosis
ACSL4	Colorectal Carcinoma
ACSL4	Endogenous depression
ACSL4	Depressive disorder
ACSL4	Melancholia
ACSL4	Unipolar Depression
ACSL4	Liver carcinoma
ACSL4	Mental Retardation, X-Linked 1
ACSL4	Prostatic Neoplasms
ACSL4	Adenocarcinoma of lung (disorder)
ACSL4	Erythema
ACSL4	Mental Retardation, X-Linked Nonsyndromic
ACSL4	Depressive Syndrome
ALDH1A3	MICROPHTHALMIA, ISOLATED 8
ALDH1A3	Microphthalmos, Autosomal Recessive
ALDH1A3	Stomach Neoplasms
ALDH1A3	melanoma
ALDH1A3	Malignant neoplasm of stomach
ALDH1A3	Hereditary Diffuse Gastric Cancer
ALDH1A3	MICROPHTHALMIA, ISOLATED 1
AMT	Hyperglycinemia, Nonketotic, Type III
AMT	Nonketotic Hyperglycinemia
AMT	Hyperglycinemia, Nonketotic, Type I
AMT	Hyperglycinemia, Nonketotic, Type II
AREG	Pulmonary Fibrosis
AREG	Stomach Neoplasms
AREG	Juvenile-Onset Still Disease
AREG	Erythropoietic Protoporphyria
AREG	Endometrioma
AREG	Malignant Head and Neck Neoplasm
AREG	Neck Neoplasms
AREG	Myocardial Ischemia
AREG	Malignant neoplasm of stomach
AREG	Breast Carcinoma
AREG	Non-Small Cell Lung Carcinoma
AREG	Ferrochelatase deficiency
AREG	Head Neoplasms
AREG	Alveolitis, Fibrosing
AREG	Mammary Carcinoma, Human
AREG	Squamous cell carcinoma
AREG	Asthma
AREG	Polyarthritis, Juvenile, Rheumatoid Factor Negative
AREG	Juvenile psoriatic arthritis
AREG	Juvenile arthritis
AREG	Hereditary Diffuse Gastric Cancer
AREG	Polyarthritis, Juvenile, Rheumatoid Factor Positive
AREG	Head and Neck Neoplasms
AREG	Endometriosis
AREG	Malignant neoplasm of breast
AREG	Mammary Neoplasms, Human
AREG	Malignant neoplasm of ovary
AREG	ovarian neoplasm
AREG	Cancer of Neck
AREG	Cancer of Head
AREG	Upper Aerodigestive Tract Neoplasms
AREG	Mammary Neoplasms
ARHGAP9	Coronary Artery Vasospasm
ARHGAP9	Liver Cirrhosis, Experimental
ARL6IP6	Cutis marmorata telangiectatica congenita
ATF2	Disease Exacerbation
ATF2	Benign Neoplasm
ATF2	Malignant Neoplasms
ATF2	Malignant neoplasm of breast
ATF2	Neoplasms
BBS10	Polydactyly
BBS10	Obesity
BBS10	BARDET-BIEDL SYNDROME 10
BBS10	Bardet-Biedl syndrome 1 (disorder)
BBS10	Disorder of eye
BBS10	Bardet-Biedl Syndrome
BBS10	Ciliopathies
BIRC2	Malignant neoplasm of breast
BIRC2	Breast Carcinoma
BIRC2	HIV Infections
BIRC2	leukemia
BIRC2	Malignant neoplasm of stomach
BIRC2	Stomach Neoplasms
BIRC2	Mammary Neoplasms, Human
BIRC2	Mammary Neoplasms
BIRC2	Hereditary Diffuse Gastric Cancer
BIRC2	HIV Coinfection
BIRC2	Mammary Carcinoma, Human
BTBD9	Restless Legs Syndrome
BTBD9	Schizophrenia
C12ORF76	Colorectal Carcinoma
CASZ1	Atrial Fibrillation
CASZ1	Cerebrovascular accident
CASZ1	Paroxysmal atrial fibrillation
CASZ1	Malignant neoplasm of prostate
CASZ1	Prostatic Neoplasms
CASZ1	Persistent atrial fibrillation
CASZ1	familial atrial fibrillation
CASZ1	Acute Cerebrovascular Accidents
CCL2	Heart valve disease
CCL2	Conus Medullaris Syndrome
CCL2	Allodynia
CCL2	Complex Partial Status Epilepticus
CCL2	Endometrial Neoplasms
CCL2	Coronary Arteriosclerosis
CCL2	Crohn Disease
CCL2	Diabetic Nephropathy
CCL2	Spinal Cord Myelodysplasia
CCL2	Endometrial Carcinoma
CCL2	Manic
CCL2	Petit mal status
CCL2	Crohn's disease of the ileum
CCL2	Reperfusion Injury
CCL2	Respiratory Distress Syndrome, Adult
CCL2	Retinal Degeneration
CCL2	Rachischisis
CCL2	Exencephaly
CCL2	Grand Mal Status Epilepticus
CCL2	Congenital hernia of foramen of Bochdalek
CCL2	Microcalcification
CCL2	Thyroid carcinoma
CCL2	Simple Partial Status Epilepticus
CCL2	Non-Convulsive Status Epilepticus
CCL2	Status Epilepticus, Subclinical
CCL2	Hyperalgesia, Thermal
CCL2	Tactile Allodynia
CCL2	Hyperalgesia, Secondary
CCL2	Hyperalgesia, Primary
CCL2	Metabolic Syndrome X
CCL2	Arterial Diseases, Common Carotid
CCL2	Infarction, Middle Cerebral Artery
CCL2	Middle Cerebral Artery Occlusion
CCL2	Middle Cerebral Artery Thrombosis
CCL2	Acrania
CCL2	Regional enteritis
CCL2	External Carotid Artery Diseases
CCL2	Carotid Atherosclerosis
CCL2	Internal Carotid Artery Diseases
CCL2	Congenital hernia of foramen of Morgagni
CCL2	Schizophrenia
CCL2	Tumoral calcinosis
CCL2	Bronchial Hyperreactivity
CCL2	Tethered Cord Syndrome
CCL2	Spina Bifida
CCL2	Ureteral obstruction
CCL2	Unipolar Depression
CCL2	Nephritis, Tubulointerstitial
CCL2	Diastematomyelia
CCL2	Leishmaniasis, New World
CCL2	Muscular Dystrophy, Duchenne
CCL2	Hepatitis, Drug-Induced
CCL2	Compensatory Hyperinsulinemia
CCL2	Exogenous Hyperinsulinism
CCL2	Endogenous Hyperinsulinism
CCL2	IIeocolitis
CCL2	Insulin Sensitivity
CCL2	Congestive heart failure
CCL2	Major Depressive Disorder
CCL2	Tuberculosis, Pulmonary
CCL2	Thyroid Neoplasm
CCL2	Thyroid Diseases
CCL2	Autoimmune Chronic Hepatitis
CCL2	Fibrosis, Liver
CCL2	Middle Cerebral Artery Syndrome
CCL2	Congenital diaphragmatic hernia
CCL2	Heart Failure, Right-Sided
CCL2	Crohn's disease of large bowel
CCL2	Malignant neoplasm of mouth
CCL2	Craniorachischisis
CCL2	Iniencephaly
CCL2	Myocardial Ischemia
CCL2	Thyroid Gland Follicular Adenoma
CCL2	Liver Dysfunction
CCL2	Urban cutaneous leishmaniasis
CCL2	Silicosis
CCL2	Compression of spinal cord
CCL2	Status Dysraphicus
CCL2	Status Epilepticus
CCL2	Middle Cerebral Artery Embolus
CCL2	Left Middle Cerebral Artery Infarction
CCL2	Lung Injury
CCL2	Thrombotic Infarction, Middle Cerebral Artery
CCL2	Left-Sided Heart Failure
CCL2	Leishmaniasis, Cutaneous
CCL2	Liver Cirrhosis
CCL2	Liver Cirrhosis, Experimental
CCL2	Liver diseases
CCL2	Mouth Neoplasms
CCL2	Heart Decompensation
CCL2	Premature Obstetric Labor
CCL2	Coronary Artery Disease
CCL2	MYCOBACTERIUM TUBERCULOSIS, SUSCEPTIBILITY TO (finding)
CCL2	Bright Disease
CCL2	Multiple Myeloma
CCL2	Glomerulonephritis
CCL2	Fatty Liver
CCL2	Myocardial Reperfusion Injury
CCL2	Neoplasm Invasiveness
CCL2	Hyperglycemia, Postprandial
CCL2	Kidney Failure, Chronic
CCL2	Insulin Resistance
CCL2	Influenza
CCL2	Duchenne and Becker Muscular Dystrophy
CCL2	Hepatitis, Toxic
CCL2	HIV Infections
CCL2	Hyperalgesia
CCL2	Hyperglycemia
CCL2	Mechanical Allodynia
CCL2	Steatohepatitis
CCL2	Chronic Lung Injury
CCL2	Hyperinsulinism
CCL2	Hyperoxaluria
CCL2	Heart failure
CCL2	Nodular glomerulosclerosis
CCL2	Hypersensitivity
CCL2	Hypertensive disease
CCL2	Pulmonary Hypertension
CCL2	Inflammation
CCL2	Embolic Infarction, Middle Cerebral Artery
CCL2	Nephritis, Interstitial
CCL2	Neural Tube Defects
CCL2	Myocardial Failure
CCL2	Obesity
CCL2	Drug-Induced Acute Liver Injury
CCL2	Cerebral Ischemia
CCL2	Becker Muscular Dystrophy
CCL2	Experimental Lung Inflammation
CCL2	Neurenteric Cyst
CCL2	Cardiotoxicity
CCL2	Pneumonitis
CCL2	Carotid Artery Diseases
CCL2	Cardiovascular Diseases
CCL2	Allergic Reaction
CCL2	Atherogenesis
CCL2	Brain Ischemia
CCL2	Calcinosis
CCL2	Atherosclerosis
CCL2	Asthma
CCL2	Squamous cell carcinoma
CCL2	Oxalosis
CCL2	Chemical and Drug Induced Liver Injury
CCL2	Right Middle Cerebral Artery Infarction
CCL2	Pulmonary Fibrosis
CCL2	Pneumonia
CCL2	Pleural Diseases
CCL2	Lobar Pneumonia
CCL2	Drug-Induced Liver Disease
CCL2	HIV Coinfection
CCL2	Chemically-Induced Liver Toxicity
CCL2	Alveolitis, Fibrosing
CFAP65	Schizophrenia
CHMP4C	ovarian neoplasm
CHMP4C	Malignant neoplasm of ovary
CHN1	Duane Retraction Syndrome, Type 3
CHN1	Type 1 Duane Retraction Syndrome
CHN1	Duane Retraction Syndrome, Type 2
CHN1	Duane Retraction Syndrome
CHN1	Okihiro Syndrome
CLTB	Malignant neoplasm of lung
CLTB	Lung Neoplasms
COG6	CONGENITAL DISORDER OF GLYCOSYLATION, TYPE IIl
COG6	Hypohidrosis, enamel hypoplasia, palmoplantar keratoderma, intellectual disability syndrome
COL17A1	Epithelial Recurrent Erosion Dystrophy
COL17A1	Junctional Epidermolysis Bullosa
COL17A1	Amelogenesis Imperfecta
COL17A1	EPIDERMOLYSIS BULLOSA, JUNCTIONAL, LOCALISATA VARIANT (disorder)
COL17A1	Late-onset junctional epidermolysis bullosa
COL17A1	Adult junctional epidermolysis bullosa (disorder)
COL4A4	Glomerulopathy Assessment
COL4A4	Alport Syndrome, X-Linked
COL4A4	Alport Syndrome
COL4A4	Alport syndrome, dominant type
COL4A4	Alport Syndrome, Autosomal Dominant
COL4A4	Alport Syndrome, Autosomal Recessive
COL4A4	hypertensive nephropathy
COL4A4	Thin basement membrane disease
COL4A4	Renal glomerular disease
COL4A4	ALPORT SYNDROME 2, AUTOSOMAL RECESSIVE
COL4A4	Alport syndrome, recessive type
COL4A4	Hematuria, Benign Familial
COL7A1	Mammary Carcinoma, Human
COL7A1	Acral dystrophic epidermolysis bullosa
COL7A1	Centripetalis recessive dystrophic epidermolysis bullosa
COL7A1	Epidermolysis Bullosa Dystrophica Inversa, Autosomal Recessive
COL7A1	Epidermolysis Bullosa Dystrophica, Autosomal Recessive, Localisata Variant
COL7A1	Transient bullous dermolysis of the newborn
COL7A1	TOENAIL DYSTROPHY, ISOLATED
COL7A1	Epidermolysis Bullosa Simplex Superficialis
COL7A1	Mammary Neoplasms
COL7A1	Epidermolysis Bullosa Pruriginosa
COL7A1	Epidermolysis Bullosa With Congenital Localized Absence Of Skin And Deformity Of Nails
COL7A1	Mammary Neoplasms, Human
COL7A1	Disease Exacerbation
COL7A1	Hallopeau-Siemens Disease
COL7A1	Epidermolysis Bullosa Dystrophica
COL7A1	Cockayne-Touraine Disease
COL7A1	Colorectal Carcinoma
COL7A1	Non-Small Cell Lung Carcinoma
COL7A1	Malignant neoplasm of breast
COL7A1	Breast Carcinoma
COL7A1	Epidermolysis bullosa, pretibial
COL7A1	Dominant dystrophic epidermolysis bullosa, albopapular type (disorder)
COL7A1	Colorectal Neoplasms
CREB1	Cocaine Dependence
CREB1	Major Depressive Disorder
CREB1	Histiocytoma, Angiomatoid Fibrous
CREB1	Morphine Abuse
CREB1	Unipolar Depression
CREB1	Cocaine-Related Disorders
CREB1	Alcoholic Intoxication, Chronic
CREB1	Bipolar Disorder
CREB1	Cocaine Abuse
CREB1	Mental Depression
CREB1	Depressive disorder
CREB1	Mood Disorders
CREB1	Neoplasm Metastasis
CREB1	Schizophrenia
CREB1	Morphine Dependence
CREB1	Drug Withdrawal Symptoms
CREB1	Withdrawal Symptoms
CREB1	Cutaneous Melanoma
CREB1	Clear Cell Sarcoma of Soft Tissue
CREB1	Substance Withdrawal Syndrome
CREB1	Myocardial Infarction
CRHR1	Hyperkinesia, Generalized
CRHR1	Unipolar Depression
CRHR1	Contact hypersensitivity
CRHR1	Anhedonia
CRHR1	Cocaine-Related Disorders
CRHR1	Nonorganic psychosis
CRHR1	Anxiety States, Neurotic
CRHR1	Allodynia
CRHR1	Mood Disorders
CRHR1	Cocaine Dependence
CRHR1	Breast Carcinoma
CRHR1	Psychotic Disorders
CRHR1	Hyperalgesia, Primary
CRHR1	Tactile Allodynia
CRHR1	Hyperalgesia, Thermal
CRHR1	Mammary Neoplasms, Human
CRHR1	Major Depressive Disorder
CRHR1	Anxiety neurosis (finding)
CRHR1	Mammary Neoplasms
CRHR1	Involutional paraphrenia
CRHR1	Psychosis, Involutional
CRHR1	Mechanical Allodynia
CRHR1	Hyperkinesia
CRHR1	Hyperalgesia, Secondary
CRHR1	Mammary Carcinoma, Human
CRHR1	Pain, Postoperative
CRHR1	Hyperalgesia
CRHR1	Osteoarthritis of hip
CRHR1	Alcoholic Intoxication, Chronic
CRHR1	Anorexia
CRHR1	Bipolar Disorder
CRHR1	Malignant neoplasm of breast
CRHR1	Anxiety Disorders
CRHR1	Mental Depression
CRHR1	Involutional Depression
CRHR1	Depressive disorder
CRHR1	Contact Dermatitis
CRHR1	Cocaine Abuse
CRYL1	Necrotizing Enterocolitis
CRYL1	Malignant neoplasm of prostate
CRYL1	Prostatic Neoplasms
DKK3	Schizophrenia
DPP4	Mental Depression
DPP4	Proteinuria
DPP4	Depressive disorder
E2F8	Disease Exacerbation
E2F8	Non-Small Cell Lung Carcinoma
E2F8	Neoplasm Metastasis
E2F8	Liver carcinoma
FANCD2	Fanconi Anemia
FANCD2	leukemia
FANCD2	Acute monocytic leukemia
FANCD2	Leukemia, Myelocytic, Acute
FANCD2	Pancytopenia
FANCD2	MYELODYSPLASTIC SYNDROME
FANCD2	Malignant Head and Neck Neoplasm
FANCD2	Abnormality of radial ray
FANCD2	Bone marrow hypocellularity
FANCD2	Liver carcinoma
FANCD2	FANCONI ANEMIA, COMPLEMENTATION GROUP D2
FANCD2	Miller Dieker syndrome
FANCG	MYELODYSPLASTIC SYNDROME
FANCG	Fanconi Anemia
FANCG	Growth retardation, pre- and postnatal
FANCG	hearing impairment
FANCG	Miller Dieker syndrome
FANCG	Malignant Head and Neck Neoplasm
FANCG	Pancytopenia
FANCG	Colorectal Carcinoma
FANCG	fanconi anemia complementation group g
FANCG	Mouth Diseases
FANCG	Abnormality of radial ray
FANCG	Leukemia, Myelocytic, Acute
FANCG	Acute monocytic leukemia
FANCG	leukemia
FANCG	Bone marrow hypocellularity
GAPVD1	NEPHROTIC SYNDROME, STEROID-RESISTANT, AUTOSOMAL RECESSIVE
GM2A	Tay-Sachs Disease
GM2A	Tay-Sachs Disease, AB Variant
GM2A	Seizures
GNE	Infantile Sialic Acid Storage Disease
GNE	NONAKA MYOPATHY
GNE	Inclusion Body Myositis (disorder)
GNE	Sialuria
GNE	Inclusion Body Myopathy, Autosomal Recessive
GNE	Muscular Dystrophies, Limb-Girdle
GNE	Distal Muscular Dystrophies
GNE	Inclusion Body Myopathy, Sporadic
GNE	Sialic Acid Storage Disease, Finnish Type (disorder)
GPT	Drug-Induced Acute Liver Injury
GPT	Fatty Liver
GPT	Hepatitis, Toxic
GPT	Liver Cirrhosis, Experimental
GPT	Liver diseases
GPT	Reperfusion Injury
GPT	Liver Dysfunction
GPT	Drug-Induced Liver Disease
GPT	Hepatitis, Drug-Induced
GPT	Steatohepatitis
GPT	Chemical and Drug Induced Liver Injury
GPT	Chemically-Induced Liver Toxicity
GREB1	Endometriosis
GREB1	Prostatic Neoplasms
GREB1	Endometrioma
GREB1	Malignant neoplasm of prostate
HACL1	Hepatitis, Drug-Induced
HACL1	Drug-Induced Liver Disease
HACL1	Hepatitis, Toxic
HACL1	Chemically-Induced Liver Toxicity
HACL1	Drug-Induced Acute Liver Injury
HACL1	Chemical and Drug Induced Liver Injury
HACL1	Cholestasis
HIF1A	Unipolar Depression
HIF1A	Thyroid Gland Follicular Adenoma
HIF1A	Cerebral Hypoxia-Ischemia
HIF1A	Anaplastic carcinoma
HIF1A	Undifferentiated carcinoma
HIF1A	Carcinomatosis
HIF1A	Subependymal Giant Cell Astrocytoma
HIF1A	Hemangioblastoma
HIF1A	Heart Failure, Right-Sided
HIF1A	Disease Exacerbation
HIF1A	Secondary Biliary Cholangitis
HIF1A	Carcinoma, Spindle-Cell
HIF1A	Squamous cell carcinoma of esophagus
HIF1A	Thyroid Neoplasm
HIF1A	Skin Neoplasms
HIF1A	Prostatic Neoplasms
HIF1A	Pancreatic Neoplasm
HIF1A	Neoplasms, Experimental
HIF1A	Neoplasm Invasiveness
HIF1A	Myocardial Reperfusion Injury
HIF1A	Biliary cirrhosis
HIF1A	Left-Sided Heart Failure
HIF1A	Pulmonary Hypertension
HIF1A	Hypertensive disease
HIF1A	Hyperplasia
HIF1A	Congestive heart failure
HIF1A	Juvenile Pilocytic Astrocytoma
HIF1A	Diffuse Astrocytoma
HIF1A	Giant Cell Glioblastoma
HIF1A	Protoplasmic astrocytoma
HIF1A	Mammary Neoplasms, Human
HIF1A	Major Depressive Disorder
HIF1A	Atypical Ductal Breast Hyperplasia
HIF1A	Cardiac Hypertrophy
HIF1A	Micronuclei, Chromosome-Defective
HIF1A	Micronuclei, Genotoxicant-Induced
HIF1A	Mammary Neoplasms
HIF1A	Glioblastoma Multiforme
HIF1A	Ductal Carcinoma
HIF1A	Grade I Astrocytoma
HIF1A	Myocardial Failure
HIF1A	Heart Decompensation
HIF1A	Biliary Cirrhosis, Primary, 1
HIF1A	Erythrocytosis familial, 1
HIF1A	Mammary Carcinoma, Human
HIF1A	Hamman-Rich Disease
HIF1A	Usual Interstitial Pneumonia
HIF1A	Familial Idiopathic Pulmonary Fibrosis
HIF1A	Idiopathic Pulmonary Fibrosis
HIF1A	Cerebral Ischemia
HIF1A	Hypoxia-Ischemia, Brain
HIF1A	Anoxia-Ischemia, Cerebral
HIF1A	Gemistocytic astrocytoma
HIF1A	Fibrillary Astrocytoma
HIF1A	Pilocytic Astrocytoma
HIF1A	Heart failure
HIF1A	Childhood Cerebral Astrocytoma
HIF1A	Complications of Diabetes Mellitus
HIF1A	Malignant neoplasm of pancreas
HIF1A	Malignant neoplasm of prostate
HIF1A	Mood Disorders
HIF1A	Mixed oligoastrocytoma
HIF1A	Thyroid carcinoma
HIF1A	Primary sclerosing cholangitis
HIF1A	Breast Carcinoma
HIF1A	Cerebral Astrocytoma
HIF1A	Intracranial Astrocytoma
HIF1A	Multiple Hemangioblastomas
HIF1A	Hypoxic-Ischemic Encephalopathy
HIF1A	Anoxic-Ischemic Encephalopathy
HIF1A	Anoxia-Ischemia, Brain
HIF1A	Anaplastic astrocytoma
HIF1A	Cardiomegaly
HIF1A	Lung diseases
HIF1A	Glioblastoma
HIF1A	Anaplasia
HIF1A	Astrocytoma
HIF1A	Bipolar Disorder
HIF1A	Malignant neoplasm of breast
HIF1A	Malignant neoplasm of skin
HIF1A	Noninfiltrating Intraductal Carcinoma
HIF1A	Carcinoma
HIF1A	Non-Small Cell Lung Carcinoma
HIF1A	Neoplastic Cell Transformation
HIF1A	Brain Ischemia
HIF1A	Primary biliary cirrhosis
HIF1A	Cholangitis, Sclerosing
HIF1A	Mental Depression
HIF1A	Congenital Heart Defects
HMGN5	Malignant Glioma
HMGN5	Prostatic Neoplasms
HMGN5	Malignant neoplasm of urinary bladder
HMGN5	Bladder Neoplasm
HMGN5	Squamous cell carcinoma of esophagus
HMGN5	Glioma
HMGN5	mixed gliomas
HMGN5	Malignant neoplasm of prostate
HMGXB4	MAJOR AFFECTIVE DISORDER 2
HMGXB4	Bipolar Disorder
HSPA12A	Schizophrenia
HSPA12A	Drug abuse
HSPA12A	Substance abuse problem
HSPA12A	Drug Use Disorders
HSPA12A	Prescription Drug Abuse
HSPA12A	Drug Dependence
HSPA12A	Organic Mental Disorders, Substance-Induced
HSPA12A	Drug habituation
HSPA12A	Substance-Related Disorders
HSPA12A	Substance Use Disorders
HSPA12A	Substance Dependence
IER3	Arsenic Poisoning
IER3	Arsenic Encephalopathy
IER3	Arsenic Induced Polyneuropathy
IER3	Nervous System, Organic Arsenic Poisoning
IER3	Arsenic Poisoning, Inorganic
IER3	Dermatitis, Irritant
IER3	Dermatologic disorders
IER3	Hypertensive disease
IL7	Multiple Sclerosis
IL7	Multiple Sclerosis, Acute Fulminating
IL7	Epidermodysplasia Verruciformis
IL7	Lymphopenia
INTS13	Chloracne
INTS13	Colorectal Carcinoma
IQSEC2	Aura
IQSEC2	Awakening Epilepsy
IQSEC2	Epilepsy, Cryptogenic
IQSEC2	Mental Retardation, X-Linked 1
IQSEC2	Mental Retardation, X-Linked
IQSEC2	Chromosome Xp11.23-P11.22 Duplication Syndrome
IQSEC2	MENTAL RETARDATION, X-LINKED 78
IQSEC2	Epilepsy
IQSEC2	Neurodevelopmental Disorders
IQSEC2	Smith-Magenis syndrome
IREB2	Neoplasm Invasiveness
KIDINS220	SPASTIC PARAPLEGIA, INTELLECTUAL DISABILITY, NYSTAGMUS, AND OBESITY
LIMCH1	Substance abuse problem
LIMCH1	Drug Dependence
LIMCH1	Substance Use Disorders
LIMCH1	Organic Mental Disorders, Substance-Induced
LIMCH1	Drug Use Disorders
LIMCH1	Malignant mesothelioma
LIMCH1	Substance-Related Disorders
LIMCH1	Substance Dependence
LIMCH1	Prescription Drug Abuse
LIMCH1	Drug abuse
LIMCH1	Drug habituation
MAGT1	Combined immunodeficiency
MAGT1	X-linked immunodeficiency with magnesium defect, Epstein-Barr virus infection and neoplasia
MAGT1	MENTAL RETARDATION, X-LINKED 95
MAST4	Squamous cell carcinoma of lung
MRPL3	COMBINED OXIDATIVE PHOSPHORYLATION DEFICIENCY 9
NBN	Prostate cancer, familial
NBN	Oral Mucositis
NBN	Medulloblastoma
NBN	Lymphoma, Non-Hodgkin
NBN	L2 Acute Lymphoblastic Leukemia
NBN	Childhood Acute Lymphoblastic Leukemia
NBN	Precursor Cell Lymphoblastic Leukemia Lymphoma
NBN	Hypoplastic anemia
NBN	Neoplasm Recurrence, Local
NBN	Aplastic Anemia
NBN	Malignant neoplasm of breast
NBN	Nicolaides Baraitser syndrome
NBN	Glioma
NBN	Nijmegen Breakage Syndrome
NBN	Malignant neoplasm of prostate
NBN	Breast Cancer, Familial
NBN	Hereditary Breast and Ovarian Cancer Syndrome
NBN	Prostatic Neoplasms
NBN	Rhabdomyosarcoma
NBN	Stomatitis
NDUFA1	MITOCHONDRIAL COMPLEX I DEFICIENCY
NDUFA1	Leigh Syndrome Due To Mitochondrial Complex II Deficiency
NDUFA1	LEIGH SYNDROME DUE TO MITOCHONDRIAL COMPLEX I DEFICIENCY
NDUFA1	Colorectal Carcinoma
NDUFA1	Leigh Syndrome due to Mitochondrial Complex V Deficiency
NDUFA1	Leigh Syndrome due to Mitochondrial Complex IV Deficiency
NDUFA1	Mitochondrial Diseases
NDUFA1	Necrotizing encephalopathy, infantile subacute, of Leigh
NDUFA1	MITOCHONDRIAL COMPLEX I DEFICIENCY, NUCLEAR TYPE 12
NDUFA1	Leigh Syndrome due to Mitochondrial Complex III Deficiency
NDUFA1	Leigh Disease
NFATC1	Colorectal Carcinoma
OBSL1	Disproportionate short stature
OBSL1	Three M Syndrome 2
OSBPL8	Weight Gain
OXR1	Delayed speech and language development
OXR1	Seizures
OXR1	Global developmental delay
OXR1	Central hypotonia
OXR1	Abnormality of the cerebellum
OXR1	Intellectual Disability
PCSK1	Obesity
PCSK1	Proprotein Convertase 1 3 Deficiency
PCSK1	Body Weight
PCSK1	BODY MASS INDEX QUANTITATIVE TRAIT LOCUS 12 (disorder)
PDCD2	Endogenous depression
PDPK1	Heart Decompensation
PDPK1	Mammary Carcinoma, Human
PDPK1	Myocardial Failure
PDPK1	Malignant neoplasm of breast
PDPK1	Heart failure
PDPK1	Congestive heart failure
PDPK1	Heart Failure, Right-Sided
PDPK1	Neoplasm of uncertain or unknown behavior of breast
PDPK1	Breast Carcinoma
PDPK1	Mammary Neoplasms
PDPK1	Mammary Neoplasms, Human
PDPK1	Breast adenocarcinoma
PDPK1	Left-Sided Heart Failure
PDPK1	Diffuse Large B-Cell Lymphoma
PEA15	Unipolar Depression
PEA15	Major Depressive Disorder
PIKFYVE	Fleck corneal dystrophy
PON2	Amyotrophic Lateral Sclerosis
PON2	Cardiovascular Diseases
PON2	Hypercholesterolemia, Familial
PON2	Hyperlipoproteinemia Type IIa
PON2	Hyperlipoproteinemia Type IIb
POSTN	Asthma, Aspirin-Induced
POSTN	Duchenne and Becker Muscular Dystrophy
POSTN	Becker Muscular Dystrophy
POSTN	Colorectal Carcinoma
POSTN	Drug Allergy
POSTN	Colorectal Neoplasms
POSTN	Bronchopulmonary Dysplasia
POSTN	Muscular Dystrophy, Duchenne
PSAT1	Adenocarcinoma of lung (disorder)
PSAT1	Phosphoserine Aminotransferase Deficiency
PSAT1	NEU-LAXOVA SYNDROME 1
PSAT1	Neu-Laxova syndrome
PSAT1	Non-Small Cell Lung Carcinoma
PSAT1	NEU-LAXOVA SYNDROME 2
PSAT1	Schizophrenia
RINT1	Breast Cancer, Familial
SACS	May-White Syndrome
SACS	Dentatorubral-Pallidoluysian Atrophy
SACS	Biotin-Responsive Encephalopathy
SACS	Action Myoclonus-Renal Failure Syndrome
SACS	Myoclonic Epilepsies, Progressive
SACS	Familial Progressive Myoclonic Epilepsy
SACS	Atypical Inclusion-Body Disease
SACS	Inherited neuropathies
SACS	Colorectal Carcinoma
SACS	SPASTIC ATAXIA, CHARLEVOIX-SAGUENAY TYPE
SACS	Intellectual Disability
SCN2B	CARDIAC CONDUCTION DEFECT, NONSPECIFIC (disorder)
SCN2B	Brugada Syndrome 1
SCN2B	ATRIAL FIBRILLATION, FAMILIAL, 14
SCN2B	ATRIAL FIBRILLATION, FAMILIAL, 1 (disorder)
SCN2B	Ectopic rhythm
SCN2B	Nodal rhythm disorder
SCN2B	Other specified cardiac arrhythmias
SCN2B	Sinus Node Dysfunction (disorder)
SCN2B	Brugada Syndrome (disorder)
SGCB	Muscular Dystrophies, Limb-Girdle
SGCB	Cardiomyopathies
SGCB	Myocardial Diseases, Secondary
SGCB	Liver Cirrhosis, Experimental
SGCB	Limb-girdle muscular dystrophy, type 2E
SGCB	Cardiomyopathy, Dilated
SGCB	Cardiomyopathies, Primary
SLC30A9	BIRK-LANDAU-PEREZ SYNDROME
SLC39A13	Connective Tissue Diseases
SLC39A13	Tooth Abnormalities
SLC39A13	Ehlers-Danlos Syndrome, Type IV
SLC39A13	Odontome
SLC39A13	Disproportionate short stature
SLC39A13	Spondyloepimetaphyseal Dysplasia With Abnormal Dentition
SLC39A13	Spondylocheirodysplasia, Ehlers-Danlos Syndrome-Like
SLC39A13	Bone Diseases
SLC39A13	Ehlers-Danlos Syndrome
SLC39A13	Kyphosis deformity of spine
SOS2	Hydrops Fetalis
SOS2	LEOPARD Syndrome
SOS2	NOONAN SYNDROME 9
SOS2	Noonan-Like Syndrome With Loose Anagen Hair
SOS2	Noonan syndrome-like disorder with loose anagen hair
SOS2	Cardio-facio-cutaneous syndrome
SOS2	Costello syndrome (disorder)
SOS2	Noonan Syndrome
SPON2	Prostatic Neoplasms
SPON2	Malignant neoplasm of prostate
STAG1	Intellectual Disability
STAG1	Mental deficiency
STAG1	Mental Retardation, Psychosocial
STAG1	Profound Mental Retardation
STAG1	MENTAL RETARDATION, AUTOSOMAL DOMINANT 47
SYNPO	Focal Segmental Glomerulosclerosis, Not Otherwise Specified
SYNPO	Focal glomerulosclerosis
TANGO2	METABOLIC ENCEPHALOMYOPATHIC CRISES, RECURRENT, WITH RHABDOMYOLYSIS, CARDIAC ARRHYTHMIAS, AND NEURODEGENERATION
THBS3	Malignant neoplasm of breast
TM6SF1	Liver Cirrhosis, Experimental
UBA5	Chemically-Induced Liver Toxicity
UBA5	Chemical and Drug Induced Liver Injury
UBA5	Intellectual Disability
UBA5	Drug-Induced Acute Liver Injury
UBA5	Hepatitis, Drug-Induced
UBA5	Drug-Induced Liver Disease
UBA5	Spinocerebellar Ataxia Type 7
UBA5	Spinocerebellar Ataxia Type 6 (disorder)
UBA5	EPILEPTIC ENCEPHALOPATHY, EARLY INFANTILE, 44
UBA5	SPINOCEREBELLAR ATAXIA, AUTOSOMAL RECESSIVE 24
UBA5	Spinocerebellar Ataxia Type 4
UBA5	Spinocerebellar Ataxia Type 2
UBA5	Spinocerebellar Ataxia Type 1
UBA5	Ataxia, Spinocerebellar
UBA5	Hepatitis, Toxic
UBA5	Cholestasis
UBA5	Spinocerebellar Ataxia Type 5
UBR4	Episodic ataxia with slurred speech
UBR4	Episodic Ataxia
UBR4	melanoma
UBR4	Malignant neoplasm of breast
USB1	Infusion pump Alert priority PN
USB1	Poikiloderma with Neutropenia
USB1	Dyskeratosis Congenita
VRK2	Schizophrenia
XAF1	Hereditary Diffuse Gastric Cancer
XAF1	Malignant Glioma
XAF1	mixed gliomas
XAF1	Stomach Neoplasms
XAF1	Malignant neoplasm of stomach
XAF1	Malignant tumor of colon
XAF1	Colonic Neoplasms
XAF1	Influenza
XAF1	Glioma
XAF1	Colorectal Neoplasms
XAF1	Colorectal Carcinoma
YES1	Taussig-Bing Anomaly
YES1	Double Outlet Right Ventricle, Noncommitted VSD
YES1	Double Outlet Right Ventricle, Subaortic VSD
YES1	Double Outlet Right Ventricle
YES1	Double Outlet Right Ventricle, Subpulmonary VSD
YES1	Vascular anomaly
YES1	Ventricular Septal Defects
ZC4H2	Microcephaly
ZC4H2	Wieacker-Wolff syndrome
ZC4H2	MILES-CARPENTER X-LINKED MENTAL RETARDATION SYNDROME
ZC4H2	Severe Congenital Microcephaly
ZC4H2	Microlissencephaly
ZC4H2	Arthrogryposis multiplex congenita, distal, X-linked
ZNF404	Breast Carcinoma
ZNF404	Mammary Neoplasms, Human
ZNF404	Mammary Neoplasms
ZNF404	Mammary Carcinoma, Human
ZNF404	Malignant neoplasm of breast
ZNF606	Substance Dependence
ZNF606	Organic Mental Disorders, Substance-Induced
ZNF606	Drug Use Disorders
ZNF606	Drug habituation
ZNF606	Substance Use Disorders
ZNF606	Substance abuse problem
ZNF606	Drug Dependence
ZNF606	Prescription Drug Abuse
ZNF606	Substance-Related Disorders
ZNF606	Drug abuse
ZNF699	Alcoholic Intoxication, Chronic
ZNF711	Mental Retardation, X-Linked 1
ZNF711	Mental Retardation, X-Linked, Znf711-Related
ZNF711	Mental Retardation, X-Linked
ZNF711	Mental Retardation, X-Linked Nonsyndromic
