## supplementary file 3 for "Designing a novel monitoring approach for the effects of space travel on astronauts’ health"

### Sheet: Sheet1
Gene Name	Drug Names
AARS2	Alanine
ACSL4	Troglitazone
ACSL4	Rosiglitazone
ACSL4	Icosapent
ATF2	Pseudoephedrine
CCL2	Danazol
CCL2	Chondroitin sulfate
CCL2	Mimosine
COL4A4	TRC093
CREB1	Naloxone
CREB1	Adenosine phosphate
CRHR1	Corticorelin ovine triflutate
DPP4	(3R,4S)-1-[6-(6-METHOXYPYRIDIN-3-YL)PYRIMIDIN-4-YL]-4-(2,4,5-TRIFLUOROPHENYL)PYRROLIDIN-3-AMINE
DPP4	N-({(2S)-1-[(3R)-3-amino-4-(3-chlorophenyl)butanoyl]pyrrolidin-2-yl}methyl)-3-(methylsulfonyl)benzamide
DPP4	Dutogliptin
DPP4	7-BENZYL-1,3-DIMETHYL-8-PIPERAZIN-1-YL-3,7-DIHYDRO-PURINE-2,6-DIONE
DPP4	Gosogliptin
DPP4	2-({2-[(3R)-3-AMINOPIPERIDIN-1-YL]-4-OXOQUINAZOLIN-3(4H)-YL}METHYL)BENZONITRILE
DPP4	(3R,4R)-1-{6-[3-(METHYLSULFONYL)PHENYL]PYRIMIDIN-4-YL}-4-(2,4,5-TRIFLUOROPHENYL)PIPERIDIN-3-AMINE
DPP4	4-[(3R)-3-{[2-(4-FLUOROPHENYL)-2-OXOETHYL]AMINO}BUTYL]BENZAMIDE
DPP4	2-({8-[(3R)-3-AMINOPIPERIDIN-1-YL]-1,3-DIMETHYL-2,6-DIOXO-1,2,3,6-TETRAHYDRO-7H-PURIN-7-YL}METHYL)BENZONITRILE
DPP4	Linagliptin
DPP4	6-(4-{(1S,2S)-2-AMINO-1-[(DIMETHYLAMINO)CARBONYL]-3-[(3S)-3-FLUOROPYRROLIDIN-1-YL]-3-OXOPROPYL}PHENYL)-1H-[1,2,4]TRIAZOLO[1,5-A]PYRIDIN-4-IUM
DPP4	Alogliptin
DPP4	Vildagliptin
DPP4	PSN9301
DPP4	(2R)-4-(2-BENZOYL-1,2-DIAZEPAN-1-YL)-4-OXO-1-(2,4,5-TRIFLUOROPHENYL)BUTAN-2-AMINE
DPP4	Bisegliptin
DPP4	(S)-2-[(R)-3-amino-4-(2-fluorophenyl)butyryl]-1,2,3,4-tetrahydroisoquinoline-3-carboxamide
DPP4	1-(1-phenylcyclopentyl)methylamine
DPP4	Diisopropylphosphono Group
DPP4	4-Iodo-L-phenylalanine
DPP4	(2s)-Pyrrolidin-2-Ylmethylamine
DPP4	5-(Aminomethyl)-6-(2,4-Dichlorophenyl)-2-(3,5-Dimethoxyphenyl)Pyrimidin-4-Amine
DPP4	2-Amino-3-Methyl-1-Pyrrolidin-1-Yl-Butan-1-One
DPP4	Sitagliptin
DPP4	Atorvastatin
DPP4	AMG-222
DPP4	ABT-341
DPP4	(1S,3S,5S)-2-{(2S)-2-amino-2-[(1R,3S,5R,7S)-3-hydroxytricyclo[3.3.1.1~3,7~]dec-1-yl]acetyl}-2-azabicyclo[3.1.0]hexane-3-carbonitrile
DPP4	1-[2-(S)-AMINO-3-BIPHENYL-4-YL-PROPIONYL]-PYRROLIDINE-2-(S)-CARBONITRILE
DPP4	(3R)-4-[(3R)-3-AMINO-4-(2,4,5-TRIFLUOROPHENYL)BUTANOYL]-3-METHYL-1,4-DIAZEPAN-2-ONE
DPP4	(2R)-4-[(8R)-8-METHYL-2-(TRIFLUOROMETHYL)-5,6-DIHYDRO[1,2,4]TRIAZOLO[1,5-A]PYRAZIN-7(8H)-YL]-4-OXO-1-(2,4,5-TRIFLUOROPHENYL)BUTAN-2-AMINE
DPP4	4'-[(1R)-1-amino-2-(2,5-difluorophenyl)ethyl]biphenyl-3-carboxamide
DPP4	(2R,3R)-7-(methylsulfonyl)-3-(2,4,5-trifluorophenyl)-1,2,3,4-tetrahydropyrido[1,2-a]benzimidazol-2-amine
DPP4	7-(aminomethyl)-6-(2-chlorophenyl)-1-methyl-1H-benzimidazole-5-carbonitrile
DPP4	4-[(3R)-3-Amino-4-(2,4,5-trifluorophenyl)butanoyl]-3-(2,2,2-trifluoroethyl)-1,4-diazepan-2-one
DPP4	METHYL 4-{[({[(2R,5S)-5-{[(2S)-2-(AMINOMETHYL)PYRROLIDIN-1-YL]CARBONYL}PYRROLIDIN-2-YL]METHYL}AMINO)CARBONYL]AMINO}BENZOATE
DPP4	(1S)-2-[(2S,5R)-2-(AMINOMETHYL)-5-ETHYNYLPYRROLIDIN-1-YL]-1-CYCLOPENTYL-2-OXOETHANAMINE
DPP4	N-(TRANS-4-{(1S,2S)-2-AMINO-3-[(3S)-3-FLUOROPYRROLIDIN-1-YL]-1-METHYL-3-OXOPROPYL}CYCLOHEXYL)-N-METHYLACETAMIDE
DPP4	(1S,2R,5S)-5-[3-(TRIFLUOROMETHYL)-5,6-DIHYDRO[1,2,4]TRIAZOLO[4,3-A]PYRAZIN-7(8H)-YL]-2-(2,4,5-TRIFLUOROPHENYL)CYCLOHEXANAMINE
DPP4	(2S,3S)-4-cyclopropyl-3-{(3R,5R)-3-[2-fluoro-4-(methylsulfonyl)phenyl]-1,2,4-oxadiazolidin-5-yl}-1-[(3S)-3-fluoropyrrolidin-1-yl]-1-oxobutan-2-amine
DPP4	(2S,3S)-3-{3-[2-chloro-4-(methylsulfonyl)phenyl]-1,2,4-oxadiazol-5-yl}-1-cyclopentylidene-4-cyclopropyl-1-fluorobutan-2-amine
DPP4	(2S,3S)-3-AMINO-4-[(3S)-3-FLUOROPYRROLIDIN-1-YL]-N,N-DIMETHYL-4-OXO-2-(TRANS-4-[1,2,4]TRIAZOLO[1,5-A]PYRIDIN-5-YLCYCLOHEXYL)BUTANAMIDE
DPP4	(7R,8R)-8-(2,4,5-trifluorophenyl)-6,7,8,9-tetrahydroimidazo[1,2-a:4,5-c']dipyridin-7-amine
DPP4	(3R,4R)-4-(pyrrolidin-1-ylcarbonyl)-1-(quinoxalin-2-ylcarbonyl)pyrrolidin-3-amine
DPP4	(2S,3S)-3-{3-[4-(METHYLSULFONYL)PHENYL]-1,2,4-OXADIAZOL-5-YL}-1-OXO-1-PYRROLIDIN-1-YLBUTAN-2-AMINE
DPP4	(3R,4S)-1-(3,4-DIMETHOXYPHENYL)-3-(3-METHYLPHENYL)PIPERIDIN-4-AMINE
DPP4	Saxagliptin
DPP4	(4R,5R)-5-AMINO-1-[2-(1,3-BENZODIOXOL-5-YL)ETHYL]-4-(2,4,5-TRIFLUOROPHENYL)PIPERIDIN-2-ONE
DPP4	1-biphenyl-2-ylmethanamine
DPP4	N-({(2S)-1-[(3R)-3-AMINO-4-(2-FLUOROPHENYL)BUTANOYL]PYRROLIDIN-2-YL}METHYL)BENZAMIDE
DPP4	(1S)-2-[(2S,5R)-2-(AMINOMETHYL)-5-PROP-1-YN-1-YLPYRROLIDIN-1-YL]-1-CYCLOPENTYL-2-OXOETHANAMINE
DPP4	(3R,4S)-1-{6-[3-(METHYLSULFONYL)PHENYL]PYRIMIDIN-4-YL}-4-(2,4,5-TRIFLUOROPHENYL)PYRROLIDIN-3-AMINE
DPP4	(2R)-N-[(2R)-2-(DIHYDROXYBORYL)-1-L-PROLYLPYRROLIDIN-2-YL]-N-[(5R)-5-(DIHYDROXYBORYL)-1-L-PROLYLPYRROLIDIN-2-YL]-L-PROLINAMIDE
DPP4	(2S,3S)-3-AMINO-4-(3,3-DIFLUOROPYRROLIDIN-1-YL)-N,N-DIMETHYL-4-OXO-2-(TRANS-4-[1,2,4]TRIAZOLO[1,5-A]PYRIDIN-6-YLCYCLOHEXYL)BUTANAMIDE
GPT	Guanine
GPT	Pyridoxal phosphate
GPT	Glutamic acid
GPT	Xanthine
GPT	Alanine
GPT	Carboxylic PRPP
GPT	Phenelzine
GPT	Guanosine-5'-Monophosphate
NDUFA1	NADH
NFATC1	Pseudoephedrine
PCSK1	Insulin pork
PDPK1	Fostamatinib
PDPK1	3-[1-(3-AMINOPROPYL)-1H-INDOL-3-YL]-4-(1H-INDOL-3-YL)-1H-PYRROLE-2,5-DIONE
PDPK1	Inositol 1,3,4,5-Tetrakisphosphate
PDPK1	7-Hydroxystaurosporine
PDPK1	Bisindolylmaleimide VIII
PDPK1	Celecoxib
PDPK1	3-(1H-indol-3-yl)-4-(1-{2-[(2S)-1-methylpyrrolidinyl]ethyl}-1H-indol-3-yl)-1H-pyrrole-2,5-dione
PDPK1	Bisindolylmaleimide I
PDPK1	2-(1H-imidazol-1-yl)-9-methoxy-8-(2-methoxyethoxy)benzo[c][2,7]naphthyridin-4-amine
PDPK1	Dexfosfoserine
PDPK1	10,11-dimethoxy-4-methyldibenzo[c,f]-2,7-naphthyridine-3,6-diamine
PDPK1	5-HYDROXY-3-[(1R)-1-(1H-PYRROL-2-YL)ETHYL]-2H-INDOL-2-ONE
PDPK1	1-{2-OXO-3-[(1R)-1-(1H-PYRROL-2-YL)ETHYL]-2H-INDOL-5-YL}UREA
PDPK1	Staurosporine
PSAT1	Pyridoxal phosphate
PSAT1	Glutamic acid
UBR4	PCL-016
UBR4	Verpasep caltespen
YES1	Dasatinib
YES1	Fostamatinib
