## supplementary file 4 for "Designing a novel monitoring approach for the effects of space travel on astronauts’ health"

### Sheet: Sheet1
Target Gene	miRNA
AARS2	hsa-miR-23b-3p
AARS2	hsa-miR-484
AARS2	hsa-miR-378a-5p
AARS2	hsa-miR-92a-3p
ACSL4	hsa-miR-212-3p
ACSL4	hsa-miR-190a-3p
ACSL4	hsa-miR-205-5p
ACSL4	hsa-miR-374a-5p
ACSL4	hsa-miR-93-5p
ACSL4	hsa-miR-429
ACSL4	hsa-miR-301a-3p
ACSL4	hsa-miR-4295
ACSL4	hsa-miR-190a-3p
ACSL4	hsa-miR-375
ACSL4	hsa-miR-34a-5p
ACSL4	hsa-miR-26a-1-3p
ACSL4	hsa-miR-142-3p
ACSL4	hsa-miR-20a-5p
ACSL4	hsa-miR-17-5p
ACSL4	hsa-miR-378a-3p
ACSL4	hsa-miR-130b-3p
ACSL4	hsa-miR-130a-3p
ACSL4	hsa-miR-301b-3p
ACSL4	hsa-miR-5011-5p
ACSL4	hsa-miR-454-3p
ACSL4	hsa-miR-144-3p
ACSL4	hsa-miR-19a-3p
ACSL4	hsa-miR-526b-3p
ACSL4	hsa-miR-519c-3p
ACSL4	hsa-miR-19a-3p
ACSL4	hsa-miR-20b-5p
ACSL4	hsa-miR-200c-3p
ACSL4	hsa-miR-5011-5p
ACSL4	hsa-miR-106b-5p
ACSL4	hsa-miR-19b-3p
ACSL4	hsa-miR-369-3p
ACSL4	hsa-miR-5692b
ACSL4	hsa-miR-19b-3p
ACSL4	hsa-miR-578
ACSL4	hsa-miR-3666
ACSL4	hsa-miR-5692c
ACSL4	hsa-miR-106a-5p
ACSL4	hsa-miR-3662
ACSL4	hsa-miR-374b-5p
ACSL4	hsa-miR-200b-3p
ACSL4	hsa-miR-410-3p
ACSL4	hsa-miR-3163
ACSL4	hsa-miR-132-3p
ACSL4	hsa-miR-3680-3p
ACSL4	hsa-miR-8485
ACSL4	hsa-miR-8485
ACSL4	hsa-miR-580-5p
ACSL4	hsa-miR-1298-5p
ACSL4	hsa-miR-4789-3p
ACSL4	hsa-miR-6507-5p
ACSL4	hsa-miR-4789-3p
ACSL4	hsa-miR-448
ACSL4	hsa-miR-30a-5p
ACSL4	hsa-miR-448
ACSL4	hsa-miR-8084
ACSL4	hsa-miR-507
ACSL4	hsa-miR-586
ACSL4	hsa-miR-450b-5p
ACSL4	hsa-miR-548az-5p
ACSL4	hsa-miR-3658
ACSL4	hsa-miR-33b-5p
ACSL4	hsa-miR-33a-5p
ACSL4	hsa-miR-527
ACSL4	hsa-miR-586
ACSL4	hsa-miR-518a-5p
ACSL4	hsa-miR-3653-3p
ACSL4	hsa-miR-16-1-3p
ACSL4	hsa-miR-186-5p
ACSL4	hsa-miR-129-5p
ACSL4	hsa-miR-519b-3p
ACSL4	hsa-miR-519d-3p
ACSL4	hsa-miR-4477a
ACSL4	hsa-miR-557
ACSL4	hsa-miR-519a-3p
ACSL4	hsa-miR-548t-5p
ATF2	hsa-miR-19b-3p
ATF2	hsa-miR-204-3p
ATF2	hsa-miR-374b-5p
ATF2	hsa-miR-335-5p
ATF2	hsa-miR-21-5p
ATF2	hsa-miR-15a-5p
ATF2	hsa-miR-204-3p
BIRC2	hsa-miR-124-3p
BIRC2	hsa-miR-204-5p
BIRC2	hsa-miR-34a-5p
CCL2	hsa-miR-495-3p
CCL2	hsa-miR-98-5p
CCL2	hsa-miR-155-5p
CCL2	hsa-miR-1-3p
CCL2	hsa-miR-518a-5p
CCL2	hsa-miR-1-3p
CCL2	hsa-miR-26b-5p
CCL2	hsa-miR-24-3p
CCL2	hsa-miR-124-3p
CCL2	hsa-miR-206
CCL2	hsa-miR-124-3p
CCL2	hsa-let-7g-3p
CCNC	hsa-let-7c-5p
CCNC	hsa-miR-148b-3p
CHMP4C	hsa-miR-30c-2-3p
COL4A4	hsa-miR-216b-5p
COL4A4	hsa-miR-150-5p
COL4A4	hsa-miR-1257
COL4A4	hsa-miR-302d-5p
COL4A4	hsa-miR-4659a-3p
COL4A4	hsa-miR-7110-3p
COL4A4	hsa-miR-4778-3p
COL4A4	hsa-miR-4659b-3p
COL4A4	hsa-miR-4753-3p
COL4A4	hsa-miR-26b-5p
COL4A4	hsa-miR-302b-5p
COL4A4	hsa-miR-6873-3p
COL4A4	hsa-miR-130b-5p
COL4A4	hsa-miR-6817-3p
COL4A4	hsa-miR-124-3p
COL4A4	hsa-miR-548c-3p
COL4A4	hsa-miR-4302
COL4A4	hsa-miR-6875-3p
CREB1	hsa-miR-17-5p
CREB1	hsa-miR-433-3p
CREB1	hsa-miR-4252
CREB1	hsa-miR-5095
CREB1	hsa-miR-4731-5p
CREB1	hsa-miR-6834-5p
CREB1	hsa-miR-203a-3p
CREB1	hsa-miR-619-5p
CREB1	hsa-miR-17-5p
CREB1	hsa-miR-6506-5p
CREB1	hsa-miR-582-5p
CREB1	hsa-miR-9-5p
CREB1	hsa-miR-297
CREB1	hsa-miR-423-5p
CREB1	hsa-miR-7151-3p
CREB1	hsa-miR-27b-3p
CREB1	hsa-miR-297
CREB1	hsa-miR-1224-5p
CREB1	hsa-miR-3924
CREB1	hsa-miR-3924
CREB1	hsa-miR-103a-3p
CREB1	hsa-miR-27b-3p
CREB1	hsa-miR-3924
CREB1	hsa-miR-200b-3p
CREB1	hsa-miR-200b-3p
CREB1	hsa-miR-200b-3p
CREB1	hsa-miR-1185-1-3p
CREB1	hsa-let-7f-2-3p
CREB1	hsa-miR-4789-5p
CREB1	hsa-miR-1185-2-3p
CREB1	hsa-miR-122-5p
CREB1	hsa-miR-122-5p
CREB1	hsa-miR-1224-3p
CREB1	hsa-miR-576-5p
CREB1	hsa-miR-6868-3p
CREB1	hsa-miR-664b-3p
CREB1	hsa-miR-579-3p
CREB1	hsa-miR-5696
CREB1	hsa-miR-4760-5p
CREB1	hsa-miR-4735-5p
CREB1	hsa-miR-205-5p
CREB1	hsa-miR-664a-3p
CREB1	hsa-miR-3145-5p
CREB1	hsa-miR-4760-3p
CREB1	hsa-miR-548e-5p
CREB1	hsa-miR-6835-3p
CREB1	hsa-miR-363-3p
CREB1	hsa-miR-10b-5p
CREB1	hsa-miR-98-3p
CREB1	hsa-let-7f-1-3p
CREB1	hsa-miR-181b-5p
CREB1	hsa-miR-19b-3p
CREB1	hsa-miR-5194
CREB1	hsa-miR-1914-3p
CREB1	hsa-miR-106a-5p
CREB1	hsa-miR-150-5p
CREB1	hsa-miR-4263
CREB1	hsa-miR-3184-5p
CREB1	hsa-miR-93-5p
CREB1	hsa-miR-204-5p
CREB1	hsa-miR-20a-5p
CREB1	hsa-miR-300
CREB1	hsa-miR-1183
CREB1	hsa-miR-1183
CREB1	hsa-miR-1183
CREB1	hsa-miR-5089-5p
CREB1	hsa-miR-6807-5p
CREB1	hsa-miR-106b-5p
CREB1	hsa-miR-5589-5p
CREB1	hsa-miR-20b-5p
CREB1	hsa-miR-381-3p
CREB1	hsa-miR-34b-3p
CREB1	hsa-let-7b-3p
CREB1	hsa-miR-34b-5p
CREB1	hsa-miR-34b-5p
CREB1	hsa-let-7a-3p
CREB1	hsa-miR-578
CREB1	hsa-miR-6734-5p
CREB1	hsa-miR-376a-5p
CREB1	hsa-miR-1226-5p
CREB1	hsa-miR-567
CREB1	hsa-miR-526b-5p
CREB1	hsa-miR-567
CREB1	hsa-miR-6738-5p
CREB1	hsa-miR-519d-3p
CREB1	hsa-miR-4666a-3p
CREB1	hsa-miR-526b-3p
CREB1	hsa-miR-519d-5p
CREB1	hsa-miR-8061
CREB1	hsa-miR-519d-5p
CREB1	hsa-miR-656-3p
CREB1	hsa-miR-656-3p
CREB1	hsa-miR-656-3p
CREB1	hsa-miR-5011-5p
CREB1	hsa-miR-5011-5p
CREB1	hsa-miR-5011-5p
CREB1	hsa-miR-4643
CREB1	hsa-miR-4643
CREB1	hsa-miR-4643
CREB1	hsa-miR-4789-3p
CREB1	hsa-miR-520a-3p
CREB1	hsa-miR-4789-3p
CREB1	hsa-miR-4789-3p
CREB1	hsa-miR-33b-5p
CREB1	hsa-miR-466
CREB1	hsa-miR-182-5p
CREB1	hsa-miR-302b-3p
CREB1	hsa-miR-302c-3p
CREB1	hsa-miR-302d-3p
CREB1	hsa-miR-302e
CREB1	hsa-miR-372-3p
CREB1	hsa-miR-3606-3p
CREB1	hsa-miR-373-3p
CREB1	hsa-miR-4438
CREB1	hsa-miR-513c-3p
CREB1	hsa-miR-512-3p
CREB1	hsa-miR-520e
CREB1	hsa-miR-520d-3p
CREB1	hsa-miR-520c-3p
CREB1	hsa-miR-520b
CREB1	hsa-miR-302a-3p
CREB1	hsa-miR-466
CREB1	hsa-miR-513a-3p
CREB1	hsa-miR-466
CREB1	hsa-miR-1277-5p
CREB1	hsa-miR-1277-5p
CREB1	hsa-miR-6504-3p
CREB1	hsa-miR-520g-3p
CREB1	hsa-miR-190a-3p
CREB1	hsa-miR-520h
CREB1	hsa-miR-190a-3p
CREB1	hsa-miR-190a-3p
CREB1	hsa-miR-1277-5p
CREB1	hsa-miR-1273g-3p
CTNNBIP1	hsa-miR-335-5p
CTNNBIP1	hsa-miR-488-5p
CTNNBIP1	hsa-miR-192-5p
CTNNBIP1	hsa-miR-215-5p
CTNNBIP1	hsa-miR-29b-3p
CTNNBIP1	hsa-miR-215-5p
CTNNBIP1	hsa-miR-2115-5p
CTNNBIP1	hsa-miR-671-5p
CTNNBIP1	hsa-miR-5091
CTNNBIP1	hsa-miR-3180-5p
CTNNBIP1	hsa-miR-29a-3p
CTNNBIP1	hsa-miR-29b-3p
CTNNBIP1	hsa-miR-501-5p
CTNNBIP1	hsa-miR-5739
CTNNBIP1	hsa-miR-5195-3p
CTNNBIP1	hsa-miR-29c-3p
CTNNBIP1	hsa-miR-6835-3p
CTNNBIP1	hsa-miR-4422
CTNNBIP1	hsa-miR-145-5p
CTNNBIP1	hsa-miR-4685-5p
CTNNBIP1	hsa-miR-7113-5p
CTNNBIP1	hsa-miR-744-5p
CTNNBIP1	hsa-miR-6837-5p
CTNNBIP1	hsa-miR-4786-3p
EIF4E2	hsa-miR-155-5p
EIF4E2	hsa-miR-19b-3p
EIF4E2	hsa-miR-181b-5p
EIF4E2	hsa-miR-19a-3p
EIF4E2	hsa-miR-98-5p
GNE	hsa-miR-186-3p
GNE	hsa-miR-483-5p
GNE	hsa-miR-4716-5p
GNE	hsa-miR-193b-5p
GNE	hsa-miR-6832-5p
GNE	hsa-miR-411-5p
GNE	hsa-miR-197-3p
GNE	hsa-miR-5096
GNE	hsa-miR-6812-3p
GNE	hsa-miR-7158-3p
GNE	hsa-miR-483-5p
GNE	hsa-miR-125a-3p
GNE	hsa-miR-764
GNE	hsa-miR-3934-5p
GNE	hsa-miR-215-3p
GNE	hsa-miR-4695-3p
GNE	hsa-miR-1303
GNE	hsa-miR-4698
GNE	hsa-miR-485-5p
GNE	hsa-miR-3622b-5p
GNE	hsa-miR-6893-5p
GNE	hsa-miR-6884-5p
GNE	hsa-miR-6808-5p
GNE	hsa-miR-7641
GNE	hsa-miR-6880-5p
GNE	hsa-miR-6745
GNE	hsa-miR-6500-3p
GNE	hsa-miR-363-5p
GNE	hsa-miR-4722-5p
GNE	hsa-miR-888-5p
GNE	hsa-miR-574-5p
GNE	hsa-miR-5690
GNE	hsa-miR-4419b
GNE	hsa-miR-4478
GNE	hsa-miR-5698
GNE	hsa-miR-4649-3p
GNE	hsa-miR-4768-3p
GNE	hsa-miR-6867-5p
GNE	hsa-miR-940
GNE	hsa-miR-6764-5p
GNE	hsa-miR-6741-3p
GNE	hsa-miR-7160-5p
GNE	hsa-miR-7107-5p
GNE	hsa-miR-5693
GNE	hsa-miR-3614-5p
GNE	hsa-miR-34b-3p
GNE	hsa-miR-335-5p
GNE	hsa-miR-3929
GNE	hsa-miR-4638-5p
GNE	hsa-miR-150-5p
GNE	hsa-miR-1307-3p
GNE	hsa-miR-4454
GNE	hsa-miR-203b-3p
GNE	hsa-miR-4638-5p
GNE	hsa-miR-21-5p
GNE	hsa-miR-1915-3p
GNE	hsa-miR-1307-3p
GNE	hsa-miR-1234-3p
IL7	hsa-miR-431-5p
IL7	hsa-miR-376b-3p
IL7	hsa-miR-203a-3p
IL7	hsa-miR-192-5p
IL7	hsa-miR-513b-3p
IL7	hsa-miR-335-5p
IL7	hsa-miR-181c-5p
IL7	hsa-miR-124-3p
IL7	hsa-miR-376a-3p
IL7	hsa-miR-215-5p
IL7	hsa-miR-4635
KIDINS220	hsa-miR-4638-5p
KIDINS220	hsa-let-7b-5p
KIDINS220	hsa-miR-30a-5p
KIDINS220	hsa-miR-423-3p
KIDINS220	hsa-miR-16-5p
KIDINS220	hsa-miR-192-5p
MAGT1	hsa-miR-5006-5p
MAGT1	hsa-miR-6088
MAGT1	hsa-miR-129-5p
MAGT1	hsa-miR-548e-5p
MAGT1	hsa-miR-6812-3p
MAGT1	hsa-miR-367-5p
MAGT1	hsa-miR-3972
MAGT1	hsa-miR-4309
MAGT1	hsa-miR-4770
MAGT1	hsa-miR-6514-5p
MAGT1	hsa-miR-1273f
MAGT1	hsa-miR-4755-3p
MAGT1	hsa-miR-6501-3p
MAGT1	hsa-miR-1267
MAGT1	hsa-miR-124-3p
MAGT1	hsa-miR-122-5p
MAGT1	hsa-miR-4708-5p
MAGT1	hsa-miR-1202
MAGT1	hsa-miR-3198
MAGT1	hsa-miR-1914-5p
MAGT1	hsa-miR-130b-5p
MAGT1	hsa-miR-1289
MAGT1	hsa-miR-504-3p
MAGT1	hsa-miR-6501-5p
MAGT1	hsa-miR-8055
MAGT1	hsa-miR-4430
MAGT1	hsa-miR-143-5p
MAGT1	hsa-miR-26b-5p
MAGT1	hsa-miR-3944-5p
MAGT1	hsa-miR-3652
MAGT1	hsa-miR-4423-5p
MAGT1	hsa-miR-4534
MAGT1	hsa-miR-4294
MAGT1	hsa-miR-3682-5p
MAGT1	hsa-miR-4753-3p
MAGT1	hsa-miR-7152-5p
MAGT1	hsa-miR-135b-3p
MAGT1	hsa-miR-8082
MAGT1	hsa-miR-5698
MAGT1	hsa-miR-664b-5p
MAGT1	hsa-miR-143-3p
MAGT1	hsa-miR-3135b
MAGT1	hsa-miR-744-3p
NDUFA1	hsa-miR-26b-5p
NDUFA1	hsa-miR-328-3p
NFATC1	hsa-miR-324-5p
NFATC1	hsa-miR-204-5p
NFATC1	hsa-miR-623
NFATC1	hsa-miR-3124-3p
NFATC1	hsa-miR-124-3p
NFATC1	hsa-miR-4671-5p
NFATC1	hsa-miR-5006-3p
NFATC1	hsa-miR-4755-5p
NFATC1	hsa-miR-211-5p
NFATC1	hsa-miR-145-5p
NFATC1	hsa-miR-6832-3p
NFATC1	hsa-miR-143-3p
NFATC1	hsa-let-7b-5p
NFATC1	hsa-miR-124-3p
PCSK1	hsa-miR-518f-5p
PCSK1	hsa-miR-519c-5p
PCSK1	hsa-miR-519b-5p
PCSK1	hsa-miR-519a-5p
PCSK1	hsa-miR-4777-5p
PCSK1	hsa-miR-526a
PCSK1	hsa-miR-523-5p
PCSK1	hsa-miR-498
PCSK1	hsa-miR-10b-3p
PCSK1	hsa-miR-1179
PCSK1	hsa-miR-892c-5p
PCSK1	hsa-miR-518d-5p
PCSK1	hsa-miR-5100
PCSK1	hsa-miR-3942-3p
PCSK1	hsa-miR-518e-5p
PCSK1	hsa-miR-3156-5p
PCSK1	hsa-miR-520c-5p
PCSK1	hsa-miR-522-5p
PCSK1	hsa-miR-485-5p
PCSK1	hsa-miR-1185-2-3p
PCSK1	hsa-miR-493-5p
PCSK1	hsa-miR-1185-1-3p
PCSK1	hsa-miR-26b-5p
PDPK1	hsa-miR-4680-5p
PDPK1	hsa-miR-345-3p
PDPK1	hsa-miR-3140-5p
PDPK1	hsa-miR-3121-5p
PDPK1	hsa-miR-3121-5p
PDPK1	hsa-miR-4680-3p
PDPK1	hsa-miR-4680-3p
PDPK1	hsa-miR-4725-5p
PDPK1	hsa-miR-4725-5p
PDPK1	hsa-miR-8068
PDPK1	hsa-miR-345-3p
PDPK1	hsa-miR-3140-5p
PDPK1	hsa-miR-331-3p
PDPK1	hsa-miR-4670-5p
PDPK1	hsa-miR-6835-3p
PDPK1	hsa-miR-4422
PDPK1	hsa-miR-6871-3p
PDPK1	hsa-miR-654-3p
PDPK1	hsa-miR-346
PDPK1	hsa-miR-346
PDPK1	hsa-miR-4639-5p
PDPK1	hsa-miR-4288
PDPK1	hsa-miR-632
PDPK1	hsa-miR-3942-3p
PDPK1	hsa-miR-4284
PDPK1	hsa-miR-383-3p
PDPK1	hsa-miR-4756-3p
PDPK1	hsa-miR-3919
PDPK1	hsa-miR-125a-5p
PDPK1	hsa-miR-4670-5p
PDPK1	hsa-miR-17-5p
PDPK1	hsa-miR-4452
PDPK1	hsa-miR-8068
PDPK1	hsa-miR-493-5p
PDPK1	hsa-miR-148a-5p
PDPK1	hsa-miR-376c-3p
PDPK1	hsa-miR-129-5p
PDPK1	hsa-miR-6503-5p
PDPK1	hsa-miR-10a-5p
PDPK1	hsa-miR-185-5p
PDPK1	hsa-miR-3191-5p
PDPK1	hsa-miR-4477a
PDPK1	hsa-miR-4527
PDPK1	hsa-miR-618
PDPK1	hsa-miR-3978
PDPK1	hsa-miR-618
PDPK1	hsa-miR-200b-3p
PDPK1	hsa-miR-200c-3p
PDPK1	hsa-miR-200c-3p
PDPK1	hsa-miR-429
PDPK1	hsa-miR-429
PDPK1	hsa-miR-1183
PDPK1	hsa-miR-1183
PDPK1	hsa-miR-2117
PDPK1	hsa-miR-656-3p
PDPK1	hsa-miR-656-3p
PDPK1	hsa-miR-4680-5p
PDPK1	hsa-miR-200b-3p
PDPK1	hsa-miR-17-5p
PDPK1	hsa-miR-6844
PDPK1	hsa-miR-4261
PDPK1	hsa-miR-4452
PDPK1	hsa-miR-5010-3p
PDPK1	hsa-miR-5010-3p
PDPK1	hsa-miR-106a-5p
PDPK1	hsa-miR-106b-5p
PDPK1	hsa-miR-20a-5p
PDPK1	hsa-miR-20b-5p
PDPK1	hsa-miR-519d-3p
PDPK1	hsa-miR-526b-3p
PDPK1	hsa-miR-93-5p
PDPK1	hsa-miR-302a-3p
PDPK1	hsa-miR-421
PDPK1	hsa-miR-302b-3p
PDPK1	hsa-miR-302d-3p
PDPK1	hsa-miR-372-3p
PDPK1	hsa-miR-373-3p
PDPK1	hsa-miR-520a-3p
PDPK1	hsa-miR-4477a
PDPK1	hsa-miR-520c-3p
PDPK1	hsa-miR-520d-3p
PDPK1	hsa-miR-520e
PDPK1	hsa-miR-5683
PDPK1	hsa-miR-4709-5p
PDPK1	hsa-miR-1245b-3p
PDPK1	hsa-miR-302c-3p
PDPK1	hsa-miR-302e
PDPK1	hsa-miR-520b
PDPK1	hsa-miR-423-5p
PDPK1	hsa-miR-128-3p
PDPK1	hsa-miR-744-5p
PDPK1	hsa-miR-651-3p
PDPK1	hsa-miR-4668-5p
PDPK1	hsa-miR-24-3p
PDPK1	hsa-miR-329-5p
PDPK1	hsa-miR-24-3p
PIKFYVE	hsa-miR-744-5p
PIKFYVE	hsa-miR-4418
PIKFYVE	hsa-miR-26a-5p
PIKFYVE	hsa-miR-509-3-5p
PIKFYVE	hsa-miR-7977
PIKFYVE	hsa-miR-100-5p
PIKFYVE	hsa-miR-509-5p
PIKFYVE	hsa-miR-328-3p
PIKFYVE	hsa-miR-6890-3p
PIKFYVE	hsa-miR-4267
PIKFYVE	hsa-miR-1304-3p
PIKFYVE	hsa-miR-1184
PIKFYVE	hsa-miR-376a-3p
PIKFYVE	hsa-miR-508-3p
PIKFYVE	hsa-miR-7156-3p
PIKFYVE	hsa-miR-324-3p
PSAT1	hsa-miR-16-5p
PSAT1	hsa-miR-16-5p
PSAT1	hsa-miR-8067
PSAT1	hsa-miR-8067
PSAT1	hsa-miR-516b-3p
PSAT1	hsa-miR-33a-5p
PSAT1	hsa-miR-1297
PSAT1	hsa-miR-516b-3p
PSAT1	hsa-miR-7162-5p
PSAT1	hsa-miR-7162-5p
PSAT1	hsa-miR-7162-5p
PSAT1	hsa-miR-6838-5p
PSAT1	hsa-miR-4477a
PSAT1	hsa-miR-16-5p
PSAT1	hsa-miR-16-5p
PSAT1	hsa-miR-516b-3p
PSAT1	hsa-miR-562
PSAT1	hsa-miR-7162-5p
PSAT1	hsa-miR-155-5p
PSAT1	hsa-miR-6838-5p
PSAT1	hsa-miR-16-5p
PSAT1	hsa-miR-1297
PSAT1	hsa-miR-548c-3p
PSAT1	hsa-miR-548n
PSAT1	hsa-miR-548bb-3p
PSAT1	hsa-miR-548n
PSAT1	hsa-miR-4477a
PSAT1	hsa-miR-548ac
PSAT1	hsa-miR-548d-3p
PSAT1	hsa-miR-548h-3p
PSAT1	hsa-miR-1260a
PSAT1	hsa-miR-548z
PSAT1	hsa-miR-548ae-3p
PSAT1	hsa-miR-548ah-3p
PSAT1	hsa-miR-548aj-3p
PSAT1	hsa-miR-548am-3p
PSAT1	hsa-miR-548aq-3p
PSAT1	hsa-miR-548j-3p
PSAT1	hsa-miR-4465
PSAT1	hsa-miR-1260b
PSAT1	hsa-miR-1260b
PSAT1	hsa-miR-548x-3p
PSAT1	hsa-miR-1277-5p
PSAT1	hsa-miR-1260b
PSAT1	hsa-miR-342-3p
PSAT1	hsa-miR-1260b
PSAT1	hsa-miR-4433a-5p
PSAT1	hsa-miR-4465
PSAT1	hsa-miR-186-5p
PSAT1	hsa-miR-3646
PSAT1	hsa-miR-3662
PSAT1	hsa-miR-3978
PSAT1	hsa-miR-4465
PSAT1	hsa-miR-548n
PSAT1	hsa-miR-4465
PSAT1	hsa-miR-708-3p
PSAT1	hsa-miR-8067
PSAT1	hsa-miR-548e-5p
PSAT1	hsa-miR-1260a
PSAT1	hsa-miR-548e-5p
PSAT1	hsa-miR-548e-5p
PSAT1	hsa-miR-424-5p
PSAT1	hsa-miR-562
PSAT1	hsa-miR-1468-3p
PSAT1	hsa-miR-195-5p
PSAT1	hsa-miR-1260a
PSAT1	hsa-miR-1468-3p
PSAT1	hsa-miR-195-5p
PSAT1	hsa-miR-1297
PSAT1	hsa-miR-1297
PSAT1	hsa-miR-33b-5p
PSAT1	hsa-miR-1468-3p
PSAT1	hsa-miR-26a-5p
PSAT1	hsa-miR-26a-5p
PSAT1	hsa-miR-15b-5p
PSAT1	hsa-miR-15b-5p
PSAT1	hsa-miR-4433a-5p
PSAT1	hsa-miR-126-5p
PSAT1	hsa-miR-126-5p
PSAT1	hsa-miR-195-5p
PSAT1	hsa-miR-15a-5p
PSAT1	hsa-miR-195-5p
PSAT1	hsa-miR-15a-5p
PSAT1	hsa-miR-26a-5p
PSAT1	hsa-miR-708-3p
PSAT1	hsa-miR-708-3p
PSAT1	hsa-miR-26a-5p
PSAT1	hsa-miR-516b-3p
PSAT1	hsa-miR-3200-3p
PSAT1	hsa-miR-203a-3p
PSAT1	hsa-miR-5692a
PSAT1	hsa-miR-124-5p
PSAT1	hsa-miR-508-5p
PSAT1	hsa-miR-642b-5p
PSAT1	hsa-miR-6867-5p
PSAT1	hsa-miR-15a-5p
PSAT1	hsa-miR-26b-5p
PSAT1	hsa-miR-642b-5p
PSAT1	hsa-miR-26b-5p
PSAT1	hsa-miR-4735-3p
PSAT1	hsa-miR-26b-5p
PSAT1	hsa-miR-26b-5p
PSAT1	hsa-miR-15b-5p
PSAT1	hsa-miR-4735-3p
PSAT1	hsa-miR-4735-3p
PSAT1	hsa-miR-424-5p
PSAT1	hsa-miR-18b-5p
PSAT1	hsa-miR-1224-3p
PSAT1	hsa-miR-545-3p
PSAT1	hsa-miR-4790-3p
PSAT1	hsa-miR-26b-5p
PSAT1	hsa-miR-302a-5p
PSAT1	hsa-miR-4735-3p
PSAT1	hsa-miR-510-3p
PSAT1	hsa-miR-140-3p
PSAT1	hsa-miR-140-3p
PSAT1	hsa-miR-646
PSAT1	hsa-miR-646
PSAT1	hsa-miR-497-5p
PSAT1	hsa-miR-646
PSAT1	hsa-miR-497-5p
PSAT1	hsa-miR-5692a
PSAT1	hsa-miR-18b-5p
PSAT1	hsa-miR-15a-5p
PSAT1	hsa-miR-124-5p
PSAT1	hsa-miR-1-3p
PSAT1	hsa-miR-504-5p
PSAT1	hsa-miR-508-5p
PSAT1	hsa-miR-497-5p
PSAT1	hsa-miR-510-3p
PSAT1	hsa-miR-18b-5p
PSAT1	hsa-miR-503-5p
PSAT1	hsa-miR-503-5p
PSAT1	hsa-miR-4433a-5p
PSAT1	hsa-miR-503-5p
PSAT1	hsa-miR-15b-5p
PSAT1	hsa-miR-1224-3p
PSAT1	hsa-miR-18a-5p
PSAT1	hsa-miR-2115-5p
PSAT1	hsa-miR-2115-5p
PSAT1	hsa-miR-4742-5p
PSAT1	hsa-miR-4742-5p
PSAT1	hsa-miR-548an
PSAT1	hsa-miR-548an
PSAT1	hsa-miR-548an
PSAT1	hsa-miR-5195-3p
PSAT1	hsa-miR-6867-5p
PSAT1	hsa-miR-5195-3p
PSAT1	hsa-miR-548an
PSAT1	hsa-miR-4524a-5p
PSAT1	hsa-miR-4524a-5p
PSAT1	hsa-miR-4524a-5p
PSAT1	hsa-miR-516a-3p
PSAT1	hsa-miR-516a-3p
PSAT1	hsa-miR-516a-3p
PSAT1	hsa-miR-516a-3p
PSAT1	hsa-miR-5195-3p
PSAT1	hsa-miR-5195-3p
PSAT1	hsa-miR-4639-5p
PSAT1	hsa-miR-18b-5p
PSAT1	hsa-miR-2115-5p
PSAT1	hsa-miR-2115-5p
PSAT1	hsa-miR-424-5p
PSAT1	hsa-miR-18a-5p
PSAT1	hsa-miR-545-3p
PSAT1	hsa-miR-18a-5p
PSAT1	hsa-miR-18a-5p
PSAT1	hsa-miR-145-5p
PSAT1	hsa-miR-6838-5p
PSAT1	hsa-miR-145-5p
PSAT1	hsa-miR-6508-5p
PSAT1	hsa-miR-545-3p
PSAT1	hsa-miR-6508-5p
PSAT1	hsa-miR-125b-5p
PSAT1	hsa-miR-6508-5p
PSAT1	hsa-miR-145-5p
PSAT1	hsa-miR-145-5p
PSAT1	hsa-miR-562
PSAT1	hsa-miR-4524b-5p
PSAT1	hsa-miR-4524b-5p
PSAT1	hsa-miR-1224-3p
PSAT1	hsa-miR-4524b-5p
PSAT1	hsa-miR-203a-3p
RRN3	hsa-miR-4529-5p
RRN3	hsa-miR-92a-3p
RRN3	hsa-miR-92a-3p
RRN3	hsa-miR-92a-3p
RRN3	hsa-miR-367-3p
RRN3	hsa-miR-367-3p
RRN3	hsa-miR-25-3p
RRN3	hsa-miR-25-3p
RRN3	hsa-miR-363-3p
RRN3	hsa-miR-3607-3p
RRN3	hsa-miR-4720-3p
RRN3	hsa-miR-32-5p
RRN3	hsa-miR-32-5p
RRN3	hsa-miR-191-5p
RRN3	hsa-miR-32-5p
RRN3	hsa-miR-92b-3p
RRN3	hsa-miR-92b-3p
RRN3	hsa-miR-5589-3p
RRN3	hsa-miR-5589-3p
RRN3	hsa-miR-3607-3p
RRN3	hsa-miR-92b-3p
RRN3	hsa-miR-4286
RRN3	hsa-miR-4286
RRN3	hsa-miR-363-3p
RRN3	hsa-miR-4804-3p
RRN3	hsa-miR-3187-3p
RRN3	hsa-miR-3609
RRN3	hsa-miR-548ah-5p
RRN3	hsa-miR-106a-5p
RRN3	hsa-miR-106b-5p
RRN3	hsa-miR-93-5p
RRN3	hsa-miR-93-5p
RRN3	hsa-miR-20a-5p
RRN3	hsa-miR-20b-5p
RRN3	hsa-miR-519d-3p
RRN3	hsa-miR-526b-3p
RRN3	hsa-miR-4796-3p
RRN3	hsa-miR-5692a
RRN3	hsa-miR-4647
RRN3	hsa-miR-4426
RRN3	hsa-miR-17-5p
RRN3	hsa-miR-4662b
RRN3	hsa-miR-142-5p
RRN3	hsa-miR-5590-3p
SOS2	hsa-miR-1-3p
SOS2	hsa-miR-124-3p
SOS2	hsa-miR-548e-5p
SOS2	hsa-miR-335-5p
SOS2	hsa-miR-30e-3p
SOS2	hsa-miR-30d-3p
SOS2	hsa-miR-30a-3p
SOS2	hsa-miR-211-5p
SOS2	hsa-miR-204-5p
SOS2	hsa-miR-4276
SOS2	hsa-miR-513b-5p
SOS2	hsa-miR-6832-3p
SOS2	hsa-miR-152-3p
SOS2	hsa-miR-148b-3p
SOS2	hsa-miR-188-5p
SOS2	hsa-miR-148a-3p
SOS2	hsa-miR-6835-3p
SOS2	hsa-miR-4719
SOS2	hsa-miR-6866-3p
SPON2	hsa-miR-450a-2-3p
SPON2	hsa-miR-6891-5p
SPON2	hsa-miR-4428
SPON2	hsa-miR-2278
SPON2	hsa-miR-2110
SPON2	hsa-miR-5187-5p
SPON2	hsa-miR-6744-5p
SPON2	hsa-miR-3189-3p
SPON2	hsa-miR-4462
SPON2	hsa-miR-3173-3p
SPON2	hsa-miR-6810-5p
SPON2	hsa-miR-4468
SPON2	hsa-miR-483-5p
SPON2	hsa-miR-6857-5p
SPON2	hsa-miR-1303
SPON2	hsa-miR-3150a-3p
SPON2	hsa-miR-32-3p
SPON2	hsa-miR-6761-5p
SPON2	hsa-miR-602
SPON2	hsa-miR-6763-5p
SPON2	hsa-miR-9-5p
SPON2	hsa-miR-3135b
SPON2	hsa-miR-4450
THBS3	hsa-miR-335-5p
UBR4	hsa-miR-3190-3p
UBR4	hsa-miR-363-5p
UBR4	hsa-miR-26a-5p
UBR4	hsa-miR-26a-5p
UBR4	hsa-miR-4419a
UBR4	hsa-miR-6891-5p
UBR4	hsa-miR-6797-5p
UBR4	hsa-miR-3202
UBR4	hsa-miR-6129
UBR4	hsa-miR-3173-3p
UBR4	hsa-miR-34a-5p
UBR4	hsa-miR-4533
UBR4	hsa-miR-26b-5p
UBR4	hsa-miR-8059
UBR4	hsa-miR-128-3p
UBR4	hsa-miR-6878-5p
UBR4	hsa-miR-4457
UBR4	hsa-miR-5700
UBR4	hsa-miR-6745
UBR4	hsa-miR-877-3p
UBR4	hsa-miR-4779
UBR4	hsa-miR-1249-5p
UBR4	hsa-miR-605-3p
UBR4	hsa-miR-4773
UBR4	hsa-miR-155-5p
UBR4	hsa-miR-6127
UBR4	hsa-miR-6760-5p
UBR4	hsa-miR-378a-5p
UBR4	hsa-miR-877-5p
UBR4	hsa-miR-185-5p
UBR4	hsa-miR-6133
UBR4	hsa-miR-155-5p
UBR4	hsa-miR-6804-5p
UBR4	hsa-miR-6130
UBR4	hsa-miR-296-3p
UBR4	hsa-miR-4471
UBR4	hsa-miR-4510
XAF1	hsa-miR-335-5p
YES1	hsa-miR-548x-3p
YES1	hsa-miR-129-5p
YES1	hsa-miR-4724-3p
YES1	hsa-miR-7112-5p
YES1	hsa-miR-5189-3p
YES1	hsa-miR-4728-5p
YES1	hsa-miR-383-3p
YES1	hsa-miR-3678-3p
YES1	hsa-miR-4457
YES1	hsa-miR-6875-3p
YES1	hsa-miR-4263
YES1	hsa-miR-192-3p
YES1	hsa-miR-548am-3p
YES1	hsa-miR-3133
YES1	hsa-miR-3133
YES1	hsa-miR-1273h-5p
YES1	hsa-miR-4699-5p
YES1	hsa-miR-548aj-3p
YES1	hsa-miR-4433a-3p
YES1	hsa-miR-4699-5p
YES1	hsa-miR-548aj-3p
YES1	hsa-miR-2467-3p
YES1	hsa-miR-4687-3p
YES1	hsa-miR-548ah-3p
YES1	hsa-miR-548j-3p
YES1	hsa-miR-548x-3p
YES1	hsa-miR-129-5p
YES1	hsa-miR-4508
YES1	hsa-miR-450a-1-3p
YES1	hsa-miR-142-3p
YES1	hsa-miR-6779-5p
YES1	hsa-miR-548am-3p
YES1	hsa-miR-4659b-3p
YES1	hsa-miR-4687-3p
YES1	hsa-miR-192-3p
YES1	hsa-miR-548aq-3p
YES1	hsa-miR-4776-3p
YES1	hsa-miR-4659a-3p
YES1	hsa-miR-7977
YES1	hsa-miR-4776-3p
YES1	hsa-miR-5189-3p
YES1	hsa-miR-4659a-3p
YES1	hsa-miR-6799-5p
YES1	hsa-miR-548j-3p
YES1	hsa-miR-3678-3p
YES1	hsa-miR-2467-3p
YES1	hsa-miR-548aq-3p
YES1	hsa-miR-6888-5p
YES1	hsa-miR-6875-3p
YES1	hsa-miR-3122
YES1	hsa-miR-224-5p
YES1	hsa-miR-30c-2-3p
YES1	hsa-miR-513b-5p
YES1	hsa-miR-4659b-3p
YES1	hsa-miR-10a-5p
YES1	hsa-miR-548ah-3p
YES1	hsa-miR-3929
YES1	hsa-miR-145-5p
YES1	hsa-miR-4419b
YES1	hsa-miR-6785-5p
YES1	hsa-miR-125b-2-3p
YES1	hsa-miR-4486
YES1	hsa-miR-30b-3p
YES1	hsa-miR-6089
YES1	hsa-miR-4478
YES1	hsa-miR-3689b-3p
YES1	hsa-miR-149-3p
YES1	hsa-miR-4528
YES1	hsa-miR-4768-3p
YES1	hsa-miR-17-5p
YES1	hsa-miR-7106-5p
YES1	hsa-miR-887-5p
YES1	hsa-miR-6087
YES1	hsa-miR-186-5p
YES1	hsa-miR-6883-5p
YES1	hsa-miR-4459
YES1	hsa-miR-6788-5p
YES1	hsa-miR-24-3p
YES1	hsa-miR-4284
YES1	hsa-miR-4683
YES1	hsa-miR-1288-5p
YES1	hsa-miR-3913-5p
YES1	hsa-miR-519a-3p
YES1	hsa-miR-4505
YES1	hsa-miR-5787
YES1	hsa-miR-186-5p
YES1	hsa-miR-145-5p
YES1	hsa-miR-3974
YES1	hsa-miR-624-3p
YES1	hsa-miR-4778-3p
YES1	hsa-miR-6780a-5p
YES1	hsa-miR-17-5p
YES1	hsa-miR-548ac
YES1	hsa-miR-548h-3p
YES1	hsa-miR-6513-5p
YES1	hsa-miR-548ac
YES1	hsa-miR-205-5p
YES1	hsa-miR-205-5p
YES1	hsa-miR-30c-1-3p
YES1	hsa-miR-6806-5p
YES1	hsa-miR-106b-5p
YES1	hsa-miR-548bb-3p
YES1	hsa-miR-125a-5p
YES1	hsa-miR-548bb-3p
YES1	hsa-miR-125a-5p
YES1	hsa-miR-548d-3p
YES1	hsa-miR-548d-3p
YES1	hsa-miR-3178
YES1	hsa-miR-3689c
YES1	hsa-miR-4778-3p
YES1	hsa-miR-548h-3p
YES1	hsa-miR-548ae-3p
YES1	hsa-miR-548ae-3p
YES1	hsa-miR-548z
YES1	hsa-miR-548z
YES1	hsa-miR-3689a-3p
ZNF606	hsa-miR-4306
ZNF606	hsa-miR-4644
ZNF606	hsa-miR-185-5p
ZNF606	hsa-miR-107
ZNF606	hsa-miR-103a-3p
ZNF606	hsa-let-7b-5p
ZNF606	hsa-miR-3662
ZNF606	hsa-miR-224-3p
ZNF606	hsa-miR-653-3p
ZNF606	hsa-miR-1827
ZNF606	hsa-miR-3163
ZNF606	hsa-miR-34b-3p
ZNF606	hsa-miR-522-3p
ZNF606	hsa-miR-103a-3p
ZNF606	hsa-miR-5192
